# Optimizing light traps for littoral mysids and mesopredatory fish in the Baltic Sea: environmental drivers and seasonal monitoring efficacy

**DOI:** 10.64898/2026.07.01.735747

**Authors:** Martin Ogonowski

## Abstract

Littoral mysids facilitate benthic-pelagic coupling through horizontal migration, yet quantitative monitoring in structurally complex habitats remains methodologically challenged where traditional active gears fail. We evaluated the efficacy of standardized light traps for monitoring littoral mysids (*Neomysis integer*, *Praunus flexuosus*) and mesopredatory three-spined sticklebacks (*Gasterosteus aculeatus*) in the northern Baltic proper, Baltic Sea. Using a paired experimental design with predator-exclusion and unmodified traps, alongside concurrent passive benthic trapping, we assessed abiotic drivers affecting catchability, biotic interactions, and statistical power to monitor changes in population size over time. Results indicated significant biotic interference: unmodified traps attracted high densities of sticklebacks, which reduced mysid catches by approximately 85% through predation or behavioural avoidance. Consequently, physical predator exclusion is mandatory for accurate mysid sampling. Generalized Linear Mixed Models (GLMMs) confirmed that catch rates for all taxa were primarily driven by night duration rather than water temperature. While passive benthic trap catches tracked metabolic activity (peaking in warm summer months), light trap efficiency peaked in spring and collapsed during summer, confirming that sampling efficiency was strictly limited by the short duration of the night. Simulation-based power analysis revealed a stark contrast in monitoring utility based on spatial aggregation. For highly aggregated mysids, the method demonstrated low precision (Power < 0.25 to detect a 50% decline), rendering it suitable primarily for detecting substantial population collapses (>90%). In contrast, for less aggregated sticklebacks, the method achieved a more robust statistical power (>0.80 for a 60% decline), validating light traps as a precise tool for monitoring these abundant mesopredators. We conclude that light traps fill a critical methodological gap for winter and early spring monitoring when traditional passive gears underperform. Appropriate abundance indices should be based on statistical models accounting for night duration and strictly employ physical exclusion barriers when targeting mysids.
