## Supplementary material for "Optimizing light traps for littoral mysids and mesopredatory fish in the Baltic Sea: environmental drivers and seasonal monitoring efficacy": Data and R-code: Mysid_size_clean.csv

Species	Sample	Length_mm
N. integer	2A1	10,775
N. integer	2A1	10,586
N. integer	2A1	6,542
N. integer	2A1	14,204
N. integer	2A1	12,052
N. integer	2A1	14,520
N. integer	2A1	13,165
N. integer	2A1	11,981
N. integer	2A1	13,438
N. integer	2A1	14,335
N. integer	2A1	12,952
N. integer	2A1	14,243
N. integer	2A1	10,018
N. integer	2A1	7,366
N. integer	2A1	13,733
N. integer	2A2	11,920
N. integer	2A2	10,867
N. integer	2A2	12,163
N. integer	2A2	12,370
N. integer	2A2	9,989
N. integer	2A2	11,867
N. integer	2A2	12,112
N. integer	2A2	11,690
N. integer	2A2	13,346
N. integer	2A2	14,245
N. integer	2A2	14,518
N. integer	2A2	14,543
N. integer	2A2	12,828
N. integer	2A2	11,837
N. integer	2A2	14,478
N. integer	2A2	12,135
N. integer	2A2	13,385
N. integer	2A2	13,650
N. integer	2A2	12,343
N. integer	2A2	13,531
N. integer	2A2	14,159
N. integer	2A2	12,340
N. integer	2A2	11,853
N. integer	2A2	14,166
N. integer	2A2	10,834
N. integer	2A2	12,750
N. integer	2A2	13,632
N. integer	2A2	10,912
N. integer	2A2	12,540
N. integer	2A2	15,028
N. integer	2A2	8,955
N. integer	2A2	12,542
N. integer	2A2	12,141
N. integer	2A2	11,866
N. integer	2A2	13,466
N. integer	2A2	13,210
N. integer	2A2	11,677
N. integer	2A2	13,351
N. integer	2A2	13,135
N. integer	2A2	13,730
N. integer	2A2	15,609
N. integer	2A2	12,975
N. integer	2A2	14,480
N. integer	2A2	14,478
N. integer	2A2	12,212
N. integer	2A2	15,486
N. integer	2A2	13,216
N. integer	2A2	15,059
N. integer	2A2	12,154
N. integer	2A2	13,661
N. integer	2A2	14,990
N. integer	2A2	11,334
N. integer	2A2	14,221
N. integer	2A3	11,457
N. integer	2A3	13,167
N. integer	2A3	14,850
N. integer	2A3	13,969
N. integer	2A3	14,581
N. integer	2A3	13,646
N. integer	2A3	10,259
N. integer	2A3	8,116
N. integer	2A3	13,576
N. integer	2A3	12,157
N. integer	2A3	12,608
N. integer	2A3	14,294
N. integer	2A3	13,723
N. integer	2A3	12,639
N. integer	2A3	13,089
N. integer	2A3	16,521
N. integer	2A3	14,148
N. integer	2A3	12,976
N. integer	2A3	11,039
N. integer	2A3	13,968
N. integer	2A3	13,728
N. integer	2A3	15,630
N. integer	2A3	14,055
N. integer	2A3	13,610
N. integer	2A3	11,876
N. integer	2A3	14,992
N. integer	2A3	13,649
N. integer	2A3	13,680
N. integer	2A3	13,272
N. integer	2A3	12,164
N. integer	2A3	13,159
N. integer	2A3	13,323
N. integer	2A3	16,090
N. integer	2A3	14,560
N. integer	2A3	12,644
N. integer	2A3	11,754
N. integer	2A3	6,694
N. integer	2A3	12,513
N. integer	2A3	13,150
N. integer	2A3	13,739
N. integer	2A3	11,872
N. integer	2A3	13,340
N. integer	2A3	13,561
N. integer	2A3	12,818
N. integer	2A3	16,791
N. integer	2A3	13,299
N. integer	2A3	13,299
N. integer	2A3	14,394
N. integer	2A3	13,446
N. integer	2A3	12,797
N. integer	2A3	15,040
N. integer	2A3	10,128
N. integer	2A3	12,119
N. integer	2A3	14,614
N. integer	2A3	12,696
N. integer	2A3	15,465
N. integer	2A3	12,169
N. integer	2A3	15,074
N. integer	2A3	12,949
N. integer	2A3	13,283
N. integer	2A3	12,376
N. integer	2A3	12,874
N. integer	2A3	11,359
N. integer	2A3	13,869
N. integer	2A3	14,093
N. integer	2A3	12,769
N. integer	2A3	14,596
N. integer	2A3	12,199
N. integer	2A3	15,483
N. integer	2A3	13,084
N. integer	2A3	13,966
N. integer	2A3	11,648
N. integer	2A3	14,809
N. integer	2A3	12,025
N. integer	2A3	13,512
N. integer	2A3	11,797
N. integer	2A3	13,072
N. integer	2A3	12,441
N. integer	2A3	12,927
N. integer	2A3	14,083
N. integer	2A3	17,213
N. integer	2A4	12,349
N. integer	2A4	12,280
N. integer	2A4	12,277
N. integer	2A5	13,984
N. integer	2A7	11,108
N. integer	2A9	13,269
N. integer	2A10	11,039
N. integer	2B2	17,202
N. integer	2B2	9,380
N. integer	2B5	9,089
N. integer	2B8	8,099
N. integer	2C4	9,051
N. integer	2C4	11,544
N. integer	2C4	8,535
N. integer	2C4	9,392
N. integer	2C4	14,670
N. integer	2C4	9,035
N. integer	2C4	11,396
N. integer	2C4	14,189
N. integer	2C4	11,377
N. integer	2C4	9,472
N. integer	2C4	11,988
N. integer	2C4	13,443
N. integer	2C4	10,371
N. integer	2C4	13,552
N. integer	2C4	11,716
N. integer	2C4	14,951
N. integer	2C4	11,999
N. integer	2C4	6,839
N. integer	2C4	12,198
N. integer	2C4	12,198
N. integer	2C4	12,425
N. integer	2C4	14,245
N. integer	2C4	8,688
N. integer	2C4	10,712
N. integer	2C4	14,438
N. integer	2C4	15,865
N. integer	2C4	12,145
N. integer	2C4	14,259
N. integer	2C4	13,995
N. integer	2C6	7,957
N. integer	2C6	8,731
N. integer	2C6	13,248
N. integer	2C6	11,666
N. integer	2C6	13,879
N. integer	2C6	10,248
N. integer	2C6	9,509
N. integer	2D2	11,857
N. integer	2D3	9,239
N. integer	2D5	8,243
N. integer	2D5	10,325
N. integer	2D5	11,320
N. integer	2D6	13,988
N. integer	4A1	13,067
N. integer	4A1	14,203
N. integer	4A1	13,433
N. integer	4A1	12,615
N. integer	4A1	11,439
N. integer	4A1	12,325
N. integer	4A1	12,510
N. integer	4A1	9,456
N. integer	4A1	11,987
N. integer	4A1	12,311
N. integer	4A1	12,514
N. integer	4A1	10,338
N. integer	4A1	12,892
N. integer	4A1	11,595
N. integer	4A1	12,675
N. integer	4A1	14,039
N. integer	4A1	12,625
N. integer	4A1	10,580
N. integer	4A1	12,028
N. integer	4A1	12,034
N. integer	4A1	13,388
N. integer	4A1	11,018
N. integer	4A1	12,241
N. integer	4A1	9,961
N. integer	4A1	8,728
N. integer	4A1	10,665
N. integer	4A1	9,463
N. integer	4A1	10,427
N. integer	4A1	10,999
N. integer	4A1	14,951
N. integer	4A1	14,951
N. integer	4A1	10,806
N. integer	4A1	12,570
N. integer	4A1	10,767
N. integer	5B2	13,881
N. integer	5B2	12,808
N. integer	5B2	10,259
N. integer	5B2	16,631
N. integer	5B2	9,627
N. integer	5B2	13,360
N. integer	5B2	10,180
N. integer	5B2	11,023
N. integer	5B2	12,331
N. integer	5B2	11,588
N. integer	5B2	12,468
N. integer	4A2	11,150
N. integer	4A3	12,111
N. integer	4A3	10,354
N. integer	4A3	10,240
N. integer	4A3	7,013
N. integer	4A3	10,555
N. integer	4A3	11,639
N. integer	4A3	10,162
N. integer	4A3	10,092
N. integer	4A3	9,491
N. integer	4A3	10,087
N. integer	4A3	10,223
N. integer	4A3	10,536
N. integer	4A3	12,751
N. integer	4A3	13,306
N. integer	4A3	13,529
N. integer	4A3	9,889
N. integer	4A3	10,866
N. integer	4A3	11,404
N. integer	4A3	12,137
N. integer	4A3	9,700
N. integer	4A3	11,218
N. integer	4A3	11,566
N. integer	4A3	11,719
N. integer	4A3	11,603
N. integer	4A3	12,160
N. integer	4A3	10,869
N. integer	4A3	11,918
N. integer	4A3	8,827
N. integer	4A3	9,113
N. integer	4A3	13,344
N. integer	4A3	8,880
N. integer	4A3	10,807
N. integer	4A3	13,041
N. integer	4A3	10,193
N. integer	4A3	10,213
N. integer	4A3	9,726
N. integer	4A3	15,107
N. integer	4A3	11,152
N. integer	4A3	12,194
N. integer	4A3	11,040
N. integer	4A3	9,943
N. integer	4A3	9,093
N. integer	4A3	11,540
N. integer	4A3	10,661
N. integer	4A3	10,523
N. integer	4A3	11,234
N. integer	4A3	12,165
N. integer	4A3	13,149
N. integer	4A3	9,084
N. integer	4A3	9,638
N. integer	4A3	9,894
N. integer	4A3	12,342
N. integer	4A3	12,118
N. integer	4A3	7,243
N. integer	4A3	9,161
N. integer	4A3	10,160
N. integer	4A3	11,098
N. integer	4A3	13,279
N. integer	4A3	10,624
N. integer	4A3	10,684
N. integer	4A3	11,321
N. integer	4A3	13,155
N. integer	4A3	11,845
N. integer	4A3	10,062
N. integer	4A3	9,340
N. integer	4A3	8,592
N. integer	4A3	10,642
N. integer	4A3	11,974
N. integer	4A3	11,172
N. integer	4A3	8,284
N. integer	4A3	13,842
N. integer	4A3	14,124
N. integer	4A3	10,438
N. integer	4A3	10,497
N. integer	4A3	12,426
N. integer	4A3	11,289
N. integer	4A3	12,715
N. integer	4A3	13,263
N. integer	4A3	8,581
N. integer	4A3	10,445
N. integer	4A3	9,304
N. integer	4A3	10,744
N. integer	4A5	12,712
N. integer	4A5	13,427
N. integer	4A5	10,272
N. integer	4A5	11,329
N. integer	4A5	15,309
N. integer	4A5	13,369
N. integer	4A5	13,582
N. integer	4A5	13,639
N. integer	4A5	14,602
N. integer	4A5	10,031
N. integer	4A5	12,650
N. integer	4A5	12,022
N. integer	4A5	12,001
N. integer	4A5	12,442
N. integer	4A5	12,483
N. integer	4A5	14,126
N. integer	4A5	13,426
N. integer	4A5	12,003
N. integer	4A5	11,985
N. integer	4A5	13,766
N. integer	4A5	12,847
N. integer	4A5	13,734
N. integer	4A5	12,461
N. integer	4A5	14,114
N. integer	4A5	12,170
N. integer	4A5	12,247
N. integer	4A5	14,824
N. integer	4A5	12,815
N. integer	4A5	13,529
N. integer	4A5	12,998
N. integer	4A5	13,662
N. integer	4A5	13,162
N. integer	4A5	12,481
N. integer	4A9	11,438
N. integer	4A9	12,487
N. integer	4B2	10,007
N. integer	4B2	15,506
N. integer	4B2	11,265
N. integer	4B2	9,416
N. integer	4B2	14,293
N. integer	4B2	7,981
N. integer	4B2	9,432
N. integer	4B2	14,646
N. integer	4B2	13,601
N. integer	4B2	13,571
N. integer	4B2	9,004
N. integer	4B2	15,358
N. integer	4B2	11,761
N. integer	4B2	7,386
N. integer	4B2	11,377
N. integer	4B2	11,298
N. integer	4B2	10,285
N. integer	4B2	9,341
N. integer	4B2	8,297
N. integer	4B2	15,797
N. integer	4B2	10,117
N. integer	4B2	13,451
N. integer	4B2	10,122
N. integer	4B2	10,001
N. integer	4B2	10,451
N. integer	4B2	11,223
N. integer	4B2	11,836
N. integer	4B2	13,707
N. integer	4B2	13,401
N. integer	4B2	12,500
N. integer	4B2	14,470
N. integer	4B2	13,607
N. integer	4B2	9,279
N. integer	4B2	11,296
N. integer	4B2	11,969
N. integer	4B2	15,118
N. integer	4B2	11,759
N. integer	4B2	10,917
N. integer	4B2	11,917
N. integer	4B2	11,370
N. integer	4B2	9,063
N. integer	4B2	12,444
N. integer	4B2	9,476
N. integer	4B2	13,887
N. integer	4B2	10,059
N. integer	4B2	11,512
N. integer	4B2	15,328
N. integer	4B2	11,620
N. integer	4B2	8,083
N. integer	4B2	7,524
N. integer	4B2	13,865
N. integer	4B2	10,118
N. integer	4B2	12,784
N. integer	4B2	15,396
N. integer	4B2	10,727
N. integer	4B2	9,426
N. integer	4C4	10,782
N. integer	4C4	12,499
N. integer	4C4	10,468
N. integer	4C4	11,986
N. integer	4C4	9,650
N. integer	4C4	15,076
N. integer	4C6	15,277
N. integer	4C6	12,878
N. integer	4C10	12,225
N. integer	4C10	13,770
N. integer	4D3	14,023
N. integer	4D3	9,852
N. integer	4D3	12,335
N. integer	4D6	7,476
N. integer	4D7	10,926
N. integer	4D7	14,561
N. integer	4D8	13,418
N. integer	5A2	11,767
N. integer	5A2	12,255
N. integer	5A2	16,593
N. integer	5A2	14,754
N. integer	5A2	13,727
N. integer	5A2	14,262
N. integer	5A2	12,678
N. integer	5A2	16,986
N. integer	5A2	14,716
N. integer	5A2	13,029
N. integer	5A2	16,786
N. integer	5A2	10,922
N. integer	5A2	11,161
N. integer	5A2	10,661
N. integer	5A2	11,856
N. integer	5A2	10,589
N. integer	5A2	12,611
N. integer	5A2	14,267
N. integer	5A2	14,547
N. integer	5A2	14,251
N. integer	5A2	13,679
N. integer	5A2	11,433
N. integer	5A2	12,258
N. integer	5A2	14,650
N. integer	5A2	17,118
N. integer	5A2	16,167
N. integer	5A2	16,566
N. integer	5A2	16,799
N. integer	5A2	13,265
N. integer	5A2	15,584
N. integer	5A2	15,659
N. integer	5A2	13,880
N. integer	5A8	12,814
N. integer	5A8	13,640
N. integer	5B7	13,638
N. integer	5B7	12,037
N. integer	5B7	11,896
N. integer	5B7	11,624
N. integer	5B7	11,116
N. integer	5B7	10,794
N. integer	5C1	10,425
N. integer	5C1	13,992
N. integer	5C1	11,362
N. integer	5C3	10,784
N. integer	5C3	9,713
N. integer	5C3	10,832
N. integer	5C3	11,724
N. integer	5C3	11,630
N. integer	5C3	14,335
N. integer	5C3	12,767
N. integer	5C3	11,950
N. integer	5C3	15,676
N. integer	5C3	12,070
N. integer	5C3	14,146
N. integer	5C3	10,316
N. integer	5C3	10,938
N. integer	5C3	10,057
N. integer	5C3	13,392
N. integer	5C3	11,908
N. integer	5C3	12,760
N. integer	5C3	12,948
N. integer	5C3	11,312
N. integer	5C3	12,172
N. integer	5C3	7,543
N. integer	5C3	11,368
N. integer	5C3	11,994
N. integer	5C3	13,117
N. integer	5C3	10,515
N. integer	5C3	12,139
N. integer	5C3	13,054
N. integer	5C3	11,071
N. integer	5C3	11,872
N. integer	5C3	13,822
N. integer	5C3	10,865
N. integer	5C3	10,550
N. integer	5C3	12,533
N. integer	5C3	12,630
N. integer	5C3	10,846
N. integer	5C3	14,058
N. integer	5C3	10,443
N. integer	5C3	13,665
N. integer	5C3	10,085
N. integer	5C3	16,577
N. integer	5C3	12,888
N. integer	5C3	14,829
N. integer	5C3	11,455
N. integer	5C3	11,626
N. integer	5C3	12,630
N. integer	5C3	12,175
N. integer	5C3	11,866
N. integer	5C3	13,901
N. integer	5C3	10,874
N. integer	5C3	10,627
N. integer	5C3	11,597
N. integer	5C3	10,435
N. integer	5C3	14,557
N. integer	5C3	10,967
N. integer	5C3	11,125
N. integer	5C3	9,473
N. integer	5C3	13,023
N. integer	5C3	11,394
N. integer	5C3	12,563
N. integer	5C3	11,421
N. integer	5C3	13,757
N. integer	5C3	12,469
N. integer	5C3	12,694
N. integer	5C3	12,100
N. integer	5C3	12,559
N. integer	5C3	9,114
N. integer	5C3	12,551
N. integer	5C3	11,756
N. integer	5C3	12,877
N. integer	5C3	12,075
N. integer	5C3	11,010
N. integer	5C3	10,290
N. integer	5C3	11,854
N. integer	5C3	12,205
N. integer	5C3	10,974
N. integer	5C3	10,642
N. integer	5C3	9,749
N. integer	5C3	14,848
N. integer	5C3	10,456
N. integer	5C3	13,868
N. integer	5C3	12,709
N. integer	5C3	11,480
N. integer	5C3	10,897
N. integer	5C3	13,096
N. integer	5C3	12,585
N. integer	5C3	11,092
N. integer	5C3	12,785
N. integer	5C3	14,010
N. integer	5C3	10,854
N. integer	5C4	12,016
N. integer	5C4	11,997
N. integer	5C4	12,636
N. integer	5C4	14,509
N. integer	5C4	13,177
N. integer	5C4	15,241
N. integer	5C4	12,650
N. integer	5C4	13,456
N. integer	5C4	12,459
N. integer	5C4	12,084
N. integer	5C4	18,189
N. integer	5C4	14,872
N. integer	5C4	17,204
N. integer	5C4	11,584
N. integer	5C4	14,823
N. integer	5C4	15,508
N. integer	5C4	12,093
N. integer	5C4	16,511
N. integer	5C4	17,821
N. integer	5C4	12,738
N. integer	5C4	15,988
N. integer	5C4	10,739
N. integer	5C4	17,388
N. integer	5C4	14,095
N. integer	5C4	11,385
N. integer	5C4	14,218
N. integer	5C4	12,643
N. integer	5C4	17,108
N. integer	5C4	18,838
N. integer	5C4	15,793
N. integer	5C4	17,208
N. integer	5C4	16,050
N. integer	5C4	15,359
N. integer	5C4	12,670
N. integer	5C4	15,999
N. integer	5C4	15,767
N. integer	5C4	13,720
N. integer	5C4	16,807
N. integer	5C4	14,554
N. integer	5C4	14,273
N. integer	5C4	17,529
N. integer	5C4	13,398
N. integer	5C4	17,360
N. integer	5C4	18,250
N. integer	5C4	13,870
N. integer	5C4	14,063
N. integer	5C4	12,493
N. integer	5C4	13,956
N. integer	5C4	15,159
N. integer	5C4	13,418
N. integer	5C4	17,573
N. integer	5C4	14,373
N. integer	5C4	12,066
N. integer	5C4	15,811
N. integer	5C4	17,438
N. integer	5C4	16,592
N. integer	5C4	16,115
N. integer	5C4	11,745
N. integer	5C4	18,762
N. integer	5C5	10,380
N. integer	5C5	12,066
N. integer	5C5	12,181
N. integer	5C5	15,864
N. integer	5C5	10,384
N. integer	5C5	14,967
N. integer	5C5	13,699
N. integer	5C5	10,860
N. integer	5C5	11,219
N. integer	5C5	12,145
N. integer	5C7	13,820
N. integer	5C7	9,972
N. integer	5C7	11,869
N. integer	5C7	11,192
N. integer	5C7	10,870
N. integer	5C7	13,899
N. integer	5C7	15,465
N. integer	5C7	11,980
N. integer	5C7	11,422
N. integer	5C7	12,872
N. integer	5C7	13,057
N. integer	5C7	11,546
N. integer	5C7	9,390
N. integer	5D3	15,348
N. integer	5D3	17,056
N. integer	5D3	15,372
N. integer	6A2	14,020
N. integer	6A2	13,134
N. integer	6A2	10,641
N. integer	6A2	17,958
N. integer	6A2	11,291
N. integer	6A2	14,073
N. integer	6A2	13,627
N. integer	6A2	17,011
N. integer	6A4	13,364
N. integer	6A4	13,159
N. integer	6A4	12,839
N. integer	6A4	11,005
N. integer	6A4	14,690
N. integer	6A4	10,648
N. integer	6A4	12,598
N. integer	6A4	13,742
N. integer	6A5	15,434
N. integer	6B2	11,908
N. integer	6B2	15,652
N. integer	6B2	16,721
N. integer	6B2	15,897
N. integer	6B2	13,731
N. integer	6B2	18,391
N. integer	6B2	16,664
N. integer	6B2	16,930
N. integer	6B2	16,859
N. integer	6B2	15,526
N. integer	6B2	12,733
N. integer	6B2	15,743
N. integer	6C1	11,001
N. integer	6C1	11,515
N. integer	6C1	12,732
N. integer	6C1	11,486
N. integer	6C1	12,472
N. integer	6C1	11,039
N. integer	6C1	11,605
N. integer	6C1	11,790
N. integer	6C2	11,271
N. integer	6C2	11,863
N. integer	6C2	9,690
N. integer	6C2	14,098
N. integer	6C2	15,002
N. integer	6C2	12,880
N. integer	6C2	11,918
N. integer	6C2	13,338
N. integer	6C2	12,067
N. integer	6C2	12,117
N. integer	6C2	11,730
N. integer	6C2	11,742
N. integer	6C2	12,520
N. integer	6C2	9,577
N. integer	6C2	11,862
N. integer	6C2	13,994
N. integer	6C2	12,829
N. integer	6C2	12,809
N. integer	6C2	9,965
N. integer	6C2	10,427
N. integer	6C2	12,824
N. integer	6C2	15,206
N. integer	6C2	14,056
N. integer	6C2	11,464
N. integer	6C2	11,325
N. integer	6C2	13,414
N. integer	6C2	10,279
N. integer	6C2	13,814
N. integer	6C2	11,761
N. integer	6C2	12,282
N. integer	6C2	14,073
N. integer	6C2	11,646
N. integer	6C2	11,500
N. integer	6C2	12,134
N. integer	6C2	14,286
N. integer	6C2	11,880
N. integer	6C2	13,534
N. integer	6C2	13,763
N. integer	6C2	10,395
N. integer	6C2	16,307
N. integer	6C2	12,194
N. integer	6C2	11,609
N. integer	6C2	10,020
N. integer	6C2	11,692
N. integer	6C2	13,915
N. integer	6C2	14,495
N. integer	6C2	13,844
N. integer	6C2	13,844
N. integer	6C2	11,528
N. integer	6C2	10,897
N. integer	6C2	11,780
N. integer	6C2	13,785
N. integer	6C2	13,494
N. integer	6C2	13,583
N. integer	6C2	12,047
N. integer	6C2	9,759
N. integer	6C2	11,019
N. integer	6C2	13,456
N. integer	6C2	15,435
N. integer	6C2	11,894
N. integer	6C2	11,680
N. integer	6C2	13,904
N. integer	6C2	13,332
N. integer	6C2	13,019
N. integer	6C2	10,528
N. integer	6C2	12,080
N. integer	6C2	13,348
N. integer	6C2	13,490
N. integer	6C2	12,890
N. integer	6C3	12,145
N. integer	6C3	12,650
N. integer	6C3	11,809
N. integer	6C3	14,371
N. integer	6C3	10,490
N. integer	6C3	10,347
N. integer	6C3	10,379
N. integer	6C3	12,499
N. integer	6C3	14,364
N. integer	6C3	12,547
N. integer	6C3	12,038
N. integer	6C3	13,510
N. integer	6C3	12,705
N. integer	6C3	12,825
N. integer	6C3	11,284
N. integer	6C3	13,697
N. integer	6C3	11,654
N. integer	6C3	14,218
N. integer	6C3	15,719
N. integer	6C3	13,565
N. integer	6C3	11,239
N. integer	6C3	14,479
N. integer	6C3	12,015
N. integer	6C3	11,106
N. integer	6C3	11,088
N. integer	6C3	11,678
N. integer	6C5	13,392
N. integer	6C5	12,669
N. integer	6C5	11,489
N. integer	6C5	14,296
N. integer	6C5	11,241
N. integer	6C5	11,536
N. integer	6C5	12,005
N. integer	6C5	11,823
N. integer	6C5	13,963
N. integer	6C5	15,012
N. integer	6C5	11,456
N. integer	6C5	12,239
N. integer	6C5	11,428
N. integer	6C5	13,243
N. integer	6C5	10,551
N. integer	6C5	11,756
N. integer	6C5	8,985
N. integer	6C5	11,720
N. integer	6C5	11,378
N. integer	6C5	11,775
N. integer	6C5	14,366
N. integer	6C7	10,620
N. integer	6C7	9,953
N. integer	6C7	13,487
N. integer	6C7	16,275
N. integer	6C7	14,429
N. integer	6C7	13,593
N. integer	6C7	12,006
N. integer	6C7	12,409
N. integer	6C7	12,329
N. integer	6C7	12,084
N. integer	6C7	12,848
N. integer	6C7	12,015
N. integer	6C7	11,914
N. integer	6C7	9,161
N. integer	6C7	10,468
N. integer	6C7	11,985
N. integer	6C7	11,264
N. integer	6C7	11,834
N. integer	6C7	12,274
N. integer	6C7	11,869
N. integer	6C7	12,994
N. integer	6C7	10,757
N. integer	6C7	10,536
N. integer	6C7	13,245
N. integer	6C7	14,250
N. integer	6C7	11,628
N. integer	6C7	11,714
N. integer	6C7	11,560
N. integer	6C7	10,702
N. integer	6C7	13,839
N. integer	6C7	12,361
N. integer	6C7	9,464
N. integer	7B7	5,168
N. integer	7B7	11,344
N. integer	7B7	6,067
N. integer	7B7	14,027
N. integer	7B7	16,018
N. integer	7B7	14,005
N. integer	9A2	6,593
N. integer	9A2	5,244
N. integer	9A2	5,279
N. integer	9A2	13,495
N. integer	9A2	15,123
N. integer	9A2	14,134
N. integer	9A2	14,924
N. integer	9A2	13,849
N. integer	9A2	13,316
N. integer	9A2	12,539
N. integer	9A2	13,563
N. integer	9A3	15,916
N. integer	9A7	4,858
N. integer	9A7	5,431
N. integer	9A7	5,812
N. integer	9D5	9,358
N. integer	10A2	13,968
N. integer	10A2	2,076
N. integer	10A2	5,583
N. integer	10A2	4,426
N. integer	10A2	5,342
N. integer	10A2	4,084
N. integer	10A2	4,006
N. integer	10A2	3,297
N. integer	10A2	3,609
N. integer	10A2	2,605
N. integer	10A2	4,754
N. integer	10A2	3,076
N. integer	10A2	4,474
N. integer	10A2	6,101
N. integer	10A2	4,884
N. integer	10A2	6,477
N. integer	10A2	3,022
N. integer	10A2	4,848
N. integer	10A2	5,708
N. integer	10A2	4,670
N. integer	10A2	4,485
N. integer	10A2	5,661
N. integer	10A2	1,897
N. integer	10A2	4,815
N. integer	10A2	4,210
N. integer	10A2	4,445
N. integer	10A2	3,561
N. integer	10A2	4,749
N. integer	10A2	2,752
N. integer	10A2	4,183
N. integer	10A2	3,461
N. integer	10A2	3,280
N. integer	10A2	4,068
N. integer	10A2	5,538
N. integer	10A2	5,793
N. integer	10A2	4,164
N. integer	10A2	4,248
N. integer	10A2	3,726
N. integer	10A2	4,829
N. integer	10A2	4,420
N. integer	10A2	3,900
N. integer	10A2	3,324
N. integer	10A2	5,833
N. integer	10A2	2,800
N. integer	10A2	3,140
N. integer	10A2	3,231
N. integer	10A2	5,705
N. integer	10A2	4,741
N. integer	10A2	3,427
N. integer	10A2	4,547
N. integer	10A2	3,957
N. integer	10A2	3,754
N. integer	10A2	4,935
N. integer	10A2	4,561
N. integer	10A2	5,197
N. integer	10A2	2,198
N. integer	10A2	4,938
N. integer	10A2	5,878
N. integer	10A3	3,716
N. integer	10A3	5,464
N. integer	10A3	4,726
N. integer	10A3	9,895
N. integer	10A3	4,346
N. integer	10A3	6,314
N. integer	10A3	4,953
N. integer	10A3	6,925
N. integer	10A3	8,666
N. integer	10A3	5,368
N. integer	10A3	8,479
N. integer	10A3	6,033
N. integer	10A3	4,869
N. integer	10A3	5,644
N. integer	10A3	5,731
N. integer	10A3	5,062
N. integer	10A3	7,891
N. integer	10A3	7,849
N. integer	10A3	7,316
N. integer	10A3	7,316
N. integer	10A3	3,487
N. integer	10A3	3,242
N. integer	10A3	8,499
N. integer	10A3	3,123
N. integer	10A3	7,543
N. integer	10A3	5,842
N. integer	10A4	7,271
N. integer	10A4	4,085
N. integer	10A4	3,775
N. integer	10A4	4,367
N. integer	10A4	13,807
N. integer	10A5	5,646
N. integer	10A5	3,670
N. integer	10A6	5,645
N. integer	10A7	8,155
N. integer	10A7	5,893
N. integer	10A7	2,906
N. integer	10A7	5,602
N. integer	11A2	8,466
N. integer	11A2	8,351
N. integer	11A2	9,602
N. integer	11A2	7,958
N. integer	11A2	9,893
N. integer	11A2	9,601
N. integer	11A4	8,793
N. integer	11A4	8,640
N. integer	11A4	9,337
N. integer	11A4	7,374
N. integer	11A4	8,955
N. integer	11A4	5,960
N. integer	11A4	7,490
N. integer	11A4	10,038
N. integer	11A4	8,546
N. integer	11A4	8,742
N. integer	11A4	9,528
N. integer	11A4	10,113
N. integer	11A4	8,484
N. integer	11A4	8,317
N. integer	11A4	9,431
N. integer	11A4	9,729
N. integer	11A4	9,803
N. integer	11A4	9,791
N. integer	11A6	8,230
N. integer	11A6	9,716
N. integer	11A6	7,114
N. integer	11A6	10,012
N. integer	11A6	9,590
N. integer	11A6	9,082
N. integer	11A6	7,749
N. integer	11A6	11,730
N. integer	11A6	8,477
N. integer	11A6	7,475
N. integer	11A6	8,125
N. integer	11A6	9,735
N. integer	11A6	10,362
N. integer	11A6	8,121
N. integer	11A6	9,698
N. integer	11A6	6,938
N. integer	11A6	10,946
N. integer	11A6	8,508
N. integer	11A6	10,924
N. integer	11A6	9,956
N. integer	11A6	6,465
N. integer	11A6	9,841
N. integer	11A6	9,581
N. integer	11A6	9,668
N. integer	11A6	9,150
N. integer	11A6	9,150
N. integer	11A6	10,806
N. integer	11A6	10,198
N. integer	11A8	9,727
N. integer	11A8	10,388
N. integer	11A8	8,731
N. integer	11A8	9,387
P. flexuosus	2A2	15,021
P. flexuosus	2A2	16,354
P. flexuosus	2A2	18,230
P. flexuosus	2A6	14,435
P. flexuosus	2A6	11,455
P. flexuosus	2A7	18,077
P. flexuosus	2A7	13,887
P. flexuosus	2B1	16,575
P. flexuosus	2B2	17,398
P. flexuosus	2B7	18,000
P. flexuosus	2B7	16,048
P. flexuosus	2B7	16,713
P. flexuosus	2B7	16,181
P. flexuosus	2B8	13,361
P. flexuosus	2B8	16,934
P. flexuosus	2C4	18,310
P. flexuosus	2C4	18,760
P. flexuosus	2C6	15,515
P. flexuosus	2D2	14,391
P. flexuosus	2D3	17,396
P. flexuosus	2D3	17,962
P. flexuosus	2D3	14,537
P. flexuosus	2D3	15,613
P. flexuosus	2D3	16,032
P. flexuosus	2D5	14,913
P. flexuosus	2D5	14,560
P. flexuosus	3C2	11,518
P. flexuosus	3C2	16,587
P. flexuosus	3C2	12,139
P. flexuosus	3C2	12,621
P. flexuosus	3C6	18,491
P. flexuosus	3D1	16,904
P. flexuosus	3D2	15,345
P. flexuosus	4A2	16,317
P. flexuosus	4A5	20,301
P. flexuosus	4A7	18,898
P. flexuosus	4B2	17,996
P. flexuosus	4B2	13,976
P. flexuosus	4B2	14,110
P. flexuosus	4B2	17,429
P. flexuosus	4B2	18,593
P. flexuosus	4B2	16,241
P. flexuosus	4B2	11,024
P. flexuosus	4B2	18,926
P. flexuosus	4B2	16,837
P. flexuosus	4B2	15,957
P. flexuosus	4B2	17,740
P. flexuosus	4B2	18,748
P. flexuosus	4B2	16,028
P. flexuosus	4B2	20,278
P. flexuosus	4B2	11,112
P. flexuosus	4B2	19,731
P. flexuosus	4B2	18,734
P. flexuosus	4B2	18,492
P. flexuosus	4B2	16,575
P. flexuosus	4B2	14,817
P. flexuosus	4B2	18,283
P. flexuosus	4B2	16,949
P. flexuosus	4B2	16,851
P. flexuosus	4B2	18,969
P. flexuosus	4B2	17,173
P. flexuosus	4B2	17,890
P. flexuosus	4B2	17,849
P. flexuosus	4B4	16,350
P. flexuosus	4B4	17,486
P. flexuosus	4C2	16,157
P. flexuosus	4C3	16,350
P. flexuosus	4C3	17,486
P. flexuosus	4C3	16,157
P. flexuosus	4C3	17,021
P. flexuosus	4C3	13,302
P. flexuosus	4C3	18,781
P. flexuosus	4C3	15,151
P. flexuosus	4C3	14,338
P. flexuosus	4C3	13,189
P. flexuosus	4C3	16,713
P. flexuosus	4C4	16,350
P. flexuosus	4C4	17,486
P. flexuosus	4C4	16,157
P. flexuosus	4C4	17,021
P. flexuosus	4C4	13,302
P. flexuosus	4C4	18,781
P. flexuosus	4C4	15,151
P. flexuosus	4C4	14,338
P. flexuosus	4C4	13,189
P. flexuosus	4C4	16,713
P. flexuosus	4C4	15,417
P. flexuosus	4C4	10,963
P. flexuosus	4C4	17,495
P. flexuosus	4C4	16,262
P. flexuosus	4C4	16,915
P. flexuosus	4C4	16,620
P. flexuosus	4C4	16,681
P. flexuosus	4C4	13,679
P. flexuosus	4C4	17,080
P. flexuosus	4C4	14,676
P. flexuosus	4C4	13,114
P. flexuosus	4C6	18,196
P. flexuosus	4C6	15,831
P. flexuosus	4C6	16,361
P. flexuosus	4C6	16,748
P. flexuosus	4C6	15,321
P. flexuosus	4D1	16,635
P. flexuosus	4D1	17,175
P. flexuosus	4D1	14,063
P. flexuosus	4D1	17,093
P. flexuosus	4D2	17,045
P. flexuosus	4D5	18,187
P. flexuosus	4D5	14,100
P. flexuosus	4D6	17,463
P. flexuosus	4D6	16,632
P. flexuosus	4D6	18,988
P. flexuosus	4D6	16,451
P. flexuosus	4D6	16,246
P. flexuosus	4D6	16,263
P. flexuosus	4D6	16,144
P. flexuosus	4D6	16,011
P. flexuosus	4D6	18,655
P. flexuosus	4D6	17,935
P. flexuosus	4D7	15,804
P. flexuosus	4D7	18,470
P. flexuosus	4D7	17,804
P. flexuosus	4D7	17,801
P. flexuosus	4D7	17,823
P. flexuosus	4D7	17,800
P. flexuosus	4D7	16,766
P. flexuosus	5A2	15,652
P. flexuosus	5A2	16,362
P. flexuosus	5A2	15,199
P. flexuosus	5A2	15,686
P. flexuosus	5A2	17,386
P. flexuosus	5A2	17,416
P. flexuosus	5A2	12,876
P. flexuosus	5A4	18,000
P. flexuosus	5A6	12,982
P. flexuosus	5A6	14,279
P. flexuosus	5A6	12,375
P. flexuosus	5A6	16,048
P. flexuosus	5A6	15,618
P. flexuosus	5A6	15,424
P. flexuosus	5A6	21,568
P. flexuosus	5A8	16,106
P. flexuosus	5B3	16,303
P. flexuosus	5B3	13,359
P. flexuosus	5B3	19,134
P. flexuosus	5B3	13,980
P. flexuosus	5B3	16,496
P. flexuosus	5B3	19,266
P. flexuosus	5B3	20,114
P. flexuosus	5B3	19,906
P. flexuosus	5B3	13,680
P. flexuosus	5B3	20,163
P. flexuosus	5B3	18,546
P. flexuosus	5B3	17,415
P. flexuosus	5B3	17,415
P. flexuosus	5B5	17,627
P. flexuosus	5B7	16,007
P. flexuosus	5B7	16,660
P. flexuosus	5B7	15,938
P. flexuosus	5B7	16,950
P. flexuosus	5B7	19,285
P. flexuosus	5B7	19,513
P. flexuosus	5B7	19,784
P. flexuosus	5B7	14,520
P. flexuosus	5B7	15,927
P. flexuosus	5B7	13,696
P. flexuosus	5B7	19,207
P. flexuosus	5B7	13,941
P. flexuosus	5B7	21,113
P. flexuosus	5B7	18,532
P. flexuosus	5B7	18,739
P. flexuosus	5B7	16,169
P. flexuosus	5B7	18,783
P. flexuosus	5B7	15,969
P. flexuosus	5B7	18,372
P. flexuosus	5B7	14,765
P. flexuosus	5B7	18,643
P. flexuosus	5B7	15,199
P. flexuosus	5B7	16,036
P. flexuosus	5B7	14,499
P. flexuosus	5B7	18,584
P. flexuosus	5B7	14,683
P. flexuosus	5B7	19,383
P. flexuosus	5B7	15,277
P. flexuosus	5B7	15,232
P. flexuosus	5B7	12,814
P. flexuosus	5B7	15,762
P. flexuosus	5B7	18,466
P. flexuosus	5B7	19,963
P. flexuosus	5B7	15,853
P. flexuosus	5B7	17,980
P. flexuosus	5B7	18,245
P. flexuosus	5C3	17,349
P. flexuosus	5C4	19,160
P. flexuosus	5C4	17,694
P. flexuosus	5C4	16,378
P. flexuosus	5C4	15,983
P. flexuosus	5C4	21,433
P. flexuosus	5C4	18,162
P. flexuosus	5C4	19,324
P. flexuosus	5C4	15,359
P. flexuosus	5C4	16,310
P. flexuosus	5C4	17,352
P. flexuosus	5C4	15,316
P. flexuosus	5C4	18,779
P. flexuosus	5C4	17,232
P. flexuosus	5C5	15,798
P. flexuosus	5C5	17,164
P. flexuosus	5C5	17,145
P. flexuosus	5C5	16,181
P. flexuosus	5C5	15,257
P. flexuosus	5C7	17,558
P. flexuosus	5C7	15,851
P. flexuosus	5C7	16,501
P. flexuosus	5C7	15,919
P. flexuosus	5C7	14,016
P. flexuosus	5C7	16,881
P. flexuosus	5C7	17,464
P. flexuosus	5C7	16,302
P. flexuosus	5C7	14,712
P. flexuosus	5C7	17,129
P. flexuosus	5C7	15,177
P. flexuosus	5C7	16,222
P. flexuosus	5C7	15,139
P. flexuosus	5C7	18,213
P. flexuosus	5D1	17,325
P. flexuosus	5D3	16,659
P. flexuosus	5D3	17,611
P. flexuosus	5D3	14,913
P. flexuosus	5D3	13,817
P. flexuosus	5D3	17,574
P. flexuosus	5D5	14,612
P. flexuosus	5D5	15,249
P. flexuosus	5D6	16,645
P. flexuosus	5D6	15,278
P. flexuosus	5D6	17,285
P. flexuosus	5D6	16,567
P. flexuosus	5D6	16,088
P. flexuosus	5D6	16,165
P. flexuosus	5D6	19,382
P. flexuosus	5D6	14,369
P. flexuosus	5D6	19,330
P. flexuosus	5D6	17,749
P. flexuosus	5D1	16,748
P. flexuosus	6A2	21,930
P. flexuosus	6A4	19,173
P. flexuosus	6A4	19,275
P. flexuosus	6A4	20,562
P. flexuosus	6A4	14,113
P. flexuosus	6A5	19,158
P. flexuosus	6B2	17,712
P. flexuosus	6B2	14,231
P. flexuosus	6B2	21,235
P. flexuosus	6B2	14,874
P. flexuosus	6B2	19,181
P. flexuosus	6B2	18,234
P. flexuosus	6B2	20,178
P. flexuosus	6B2	18,000
P. flexuosus	6B2	19,100
P. flexuosus	6B2	20,560
P. flexuosus	6B2	16,844
P. flexuosus	6B2	16,231
P. flexuosus	6B2	19,831
P. flexuosus	6B2	15,014
P. flexuosus	6B2	18,031
P. flexuosus	6B2	19,001
P. flexuosus	6B2	21,013
P. flexuosus	6B2	17,932
P. flexuosus	6B2	20,598
P. flexuosus	6B2	15,730
P. flexuosus	6B2	17,927
P. flexuosus	6B2	15,959
P. flexuosus	6B2	15,737
P. flexuosus	6B2	16,476
P. flexuosus	6B2	19,731
P. flexuosus	6B2	18,507
P. flexuosus	6B2	14,276
P. flexuosus	6B2	17,025
P. flexuosus	6B2	17,299
P. flexuosus	6B2	19,003
P. flexuosus	6B2	17,171
P. flexuosus	6B2	16,233
P. flexuosus	6B2	16,816
P. flexuosus	6B2	15,972
P. flexuosus	6B2	20,791
P. flexuosus	6B2	17,921
P. flexuosus	6B2	20,597
P. flexuosus	6B2	19,160
P. flexuosus	6B2	17,225
P. flexuosus	6B2	20,100
P. flexuosus	6B2	20,245
P. flexuosus	6B2	16,930
P. flexuosus	6B2	18,963
P. flexuosus	6B2	16,013
P. flexuosus	6B2	20,417
P. flexuosus	6B3	15,972
P. flexuosus	6B5	19,607
P. flexuosus	6B7	17,819
P. flexuosus	6B7	16,913
P. flexuosus	6B7	18,865
P. flexuosus	6C2	19,767
P. flexuosus	6C3	18,227
P. flexuosus	6C4	14,551
P. flexuosus	6C5	20,962
P. flexuosus	6C5	19,317
P. flexuosus	6C7	18,471
P. flexuosus	6C7	17,298
P. flexuosus	6C7	14,738
P. flexuosus	6C7	16,754
P. flexuosus	6C7	13,635
P. flexuosus	6C7	16,075
P. flexuosus	6C7	21,042
P. flexuosus	6C7	16,877
P. flexuosus	6C7	18,681
P. flexuosus	6D4	16,074
P. flexuosus	7B2	17,494
P. flexuosus	7B2	16,080
P. flexuosus	7B2	18,845
P. flexuosus	7B2	17,277
P. flexuosus	7B2	16,334
P. flexuosus	7B2	15,199
P. flexuosus	7B2	19,529
P. flexuosus	7B2	19,266
P. flexuosus	7B2	18,703
P. flexuosus	7B2	18,423
P. flexuosus	7B2	17,930
P. flexuosus	7B2	18,072
P. flexuosus	7B5	17,185
P. flexuosus	7B7	18,627
P. flexuosus	8B2	17,994
P. flexuosus	8C6	20,143
P. flexuosus	9A2	20,808
P. flexuosus	5D10	17,050
