## Supplementary material for "Optimizing light traps for littoral mysids and mesopredatory fish in the Baltic Sea: environmental drivers and seasonal monitoring efficacy": Data and R-code: Stations_clean.csv

Station_ID	Depth_m	Lat_DD	Long_DD
A10	2,0	58,805300	17,674583
A9	1,4	58,805317	17,675167
A8	1,0	58,805400	17,675800
A7	0,5	58,805017	17,676800
A6	0,4	58,805217	17,677000
A5	0,4	58,805467	17,676833
A4	0,4	58,805733	17,676517
A3	0,5	58,806067	17,675900
A2	0,4	58,805867	17,675533
A1	0,5	58,805650	17,675250
B10	1,3	58,811417	17,648167
B7	0,4	58,811233	17,648333
B9	1,9	58,811600	17,648550
B6	0,4	58,811183	17,649917
B5	0,4	58,811567	17,649817
B4	0,5	58,811833	17,649600
B3	0,5	58,812217	17,649400
B8	1,7	58,812767	17,648017
B2	0,4	58,812917	17,648667
B1	0,4	58,813300	17,648583
C10	2,0	58,823333	17,633000
C9	1,3	58,823500	17,632833
C8	1,0	58,823783	17,632500
C7	0,3	58,824017	17,631867
C6	0,3	58,824150	17,632250
C5	0,3	58,824167	17,632400
C4	0,4	58,824233	17,632717
C3	0,4	58,824300	17,632950
C2	0,4	58,824267	17,633267
C1	0,5	58,824133	17,633067
D10	2,0	58,831100	17,613717
D7	0,5	58,831733	17,613900
D6	0,5	58,831550	17,614183
D9	0,4	58,830717	17,614367
D5	0,4	58,830650	17,615067
D4	0,4	58,830517	17,615700
D3	0,5	58,830350	17,616217
D8	1,4	58,829883	17,616300
D2	0,5	58,829417	17,617000
D1	0,4	58,829300	17,616767
