## Supplementary material for "Optimizing light traps for littoral mysids and mesopredatory fish in the Baltic Sea: environmental drivers and seasonal monitoring efficacy": Data and R-code: Stickleback_size_clean.csv

Sample	Trip	Bay	Bay_Name	Species	Length_mm
FT9A	9	A	Askötorp	Gasterosteus aculeatus	68
FT9A	9	A	Askötorp	Gasterosteus aculeatus	64
FT9A	9	A	Askötorp	Gasterosteus aculeatus	63
FT9A	9	A	Askötorp	Gasterosteus aculeatus	69
FT9A	9	A	Askötorp	Gasterosteus aculeatus	62
FT9A	9	A	Askötorp	Gasterosteus aculeatus	53
FT9A	9	A	Askötorp	Gasterosteus aculeatus	66
FT9A	9	A	Askötorp	Gasterosteus aculeatus	61
FT9A	9	A	Askötorp	Gasterosteus aculeatus	65
FT9A	9	A	Askötorp	Gasterosteus aculeatus	61
FT9A	9	A	Askötorp	Gasterosteus aculeatus	68
FT9A	9	A	Askötorp	Gasterosteus aculeatus	65
FT9A	9	A	Askötorp	Gasterosteus aculeatus	59
FT9A	9	A	Askötorp	Gasterosteus aculeatus	67
FT9A	9	A	Askötorp	Gasterosteus aculeatus	59
FT9A	9	A	Askötorp	Gasterosteus aculeatus	63
FT9A	9	A	Askötorp	Gasterosteus aculeatus	69
FT9A	9	A	Askötorp	Gasterosteus aculeatus	64
FT9A	9	A	Askötorp	Gasterosteus aculeatus	66
FT9A	9	A	Askötorp	Gasterosteus aculeatus	63
FT9A	9	A	Askötorp	Gasterosteus aculeatus	64
FT9A	9	A	Askötorp	Gasterosteus aculeatus	68
FT9A	9	A	Askötorp	Gasterosteus aculeatus	60
FT9A	9	A	Askötorp	Gasterosteus aculeatus	56
FT9A	9	A	Askötorp	Gasterosteus aculeatus	57
FT9A	9	A	Askötorp	Gasterosteus aculeatus	54
FT9A	9	A	Askötorp	Gasterosteus aculeatus	64
FT9A	9	A	Askötorp	Gasterosteus aculeatus	58
FT9A	9	A	Askötorp	Gasterosteus aculeatus	61
FT9A	9	A	Askötorp	Gasterosteus aculeatus	53
FT9A	9	A	Askötorp	Gasterosteus aculeatus	59
FT9A	9	A	Askötorp	Gasterosteus aculeatus	57
FT9A	9	A	Askötorp	Gasterosteus aculeatus	65
FT9A	9	A	Askötorp	Gasterosteus aculeatus	59
FT9A	9	A	Askötorp	Gasterosteus aculeatus	58
FT9A	9	A	Askötorp	Gasterosteus aculeatus	57
FT9B	9	B	Idkroken	Gasterosteus aculeatus	64
FT9B	9	B	Idkroken	Gasterosteus aculeatus	62
FT9B	9	B	Idkroken	Gasterosteus aculeatus	62
FT9B	9	B	Idkroken	Gasterosteus aculeatus	63
FT9B	9	B	Idkroken	Gasterosteus aculeatus	59
FT9B	9	B	Idkroken	Gasterosteus aculeatus	60
FT9B	9	B	Idkroken	Gasterosteus aculeatus	69
FT9B	9	B	Idkroken	Gasterosteus aculeatus	65
FT9B	9	B	Idkroken	Gasterosteus aculeatus	67
FT9B	9	B	Idkroken	Gasterosteus aculeatus	70
FT9B	9	B	Idkroken	Gasterosteus aculeatus	50
FT9B	9	B	Idkroken	Gasterosteus aculeatus	62
FT9B	9	B	Idkroken	Gasterosteus aculeatus	66
FT9B	9	B	Idkroken	Gasterosteus aculeatus	60
FT9B	9	B	Idkroken	Gasterosteus aculeatus	62
FT9B	9	B	Idkroken	Gasterosteus aculeatus	62
FT9B	9	B	Idkroken	Gasterosteus aculeatus	67
FT9B	9	B	Idkroken	Gasterosteus aculeatus	53
FT9B	9	B	Idkroken	Gasterosteus aculeatus	64
FT9B	9	B	Idkroken	Gasterosteus aculeatus	65
FT9B	9	B	Idkroken	Gasterosteus aculeatus	64
FT9B	9	B	Idkroken	Gasterosteus aculeatus	61
FT9B	9	B	Idkroken	Gasterosteus aculeatus	55
FT9B	9	B	Idkroken	Gasterosteus aculeatus	58
FT9B	9	B	Idkroken	Gasterosteus aculeatus	63
FT9B	9	B	Idkroken	Gasterosteus aculeatus	53
FT9B	9	B	Idkroken	Gasterosteus aculeatus	57
FT9B	9	B	Idkroken	Gasterosteus aculeatus	62
FT9B	9	B	Idkroken	Gasterosteus aculeatus	58
FT9B	9	B	Idkroken	Gasterosteus aculeatus	61
FT9B	9	B	Idkroken	Gasterosteus aculeatus	56
FT9B	9	B	Idkroken	Gasterosteus aculeatus	71
FT9B	9	B	Idkroken	Gasterosteus aculeatus	69
FT9B	9	B	Idkroken	Gasterosteus aculeatus	54
FT9B	9	B	Idkroken	Gasterosteus aculeatus	62
FT9B	9	B	Idkroken	Gasterosteus aculeatus	58
FT9B	9	B	Idkroken	Gasterosteus aculeatus	61
FT9B	9	B	Idkroken	Gasterosteus aculeatus	53
FT9D	9	D	Bockholmen	Gasterosteus aculeatus	58
FT9D	9	D	Bockholmen	Gasterosteus aculeatus	58
FT9D	9	D	Bockholmen	Gasterosteus aculeatus	61
FT9D	9	D	Bockholmen	Gasterosteus aculeatus	61
FT9D	9	D	Bockholmen	Gasterosteus aculeatus	59
FT9D	9	D	Bockholmen	Gasterosteus aculeatus	58
FT9D	9	D	Bockholmen	Gasterosteus aculeatus	64
FT9D	9	D	Bockholmen	Gasterosteus aculeatus	60
FT9D	9	D	Bockholmen	Gasterosteus aculeatus	61
FT9D	9	D	Bockholmen	Gasterosteus aculeatus	59
FT9D	9	D	Bockholmen	Gasterosteus aculeatus	58
FT9D	9	D	Bockholmen	Gasterosteus aculeatus	61
FT9D	9	D	Bockholmen	Gasterosteus aculeatus	56
FT9D	9	D	Bockholmen	Gasterosteus aculeatus	58
FT9D	9	D	Bockholmen	Gasterosteus aculeatus	58
FT9D	9	D	Bockholmen	Gasterosteus aculeatus	52
FT9D	9	D	Bockholmen	Gasterosteus aculeatus	58
FT9D	9	D	Bockholmen	Gasterosteus aculeatus	58
FT9D	9	D	Bockholmen	Gasterosteus aculeatus	52
FT9D	9	D	Bockholmen	Gasterosteus aculeatus	59
FT9D	9	D	Bockholmen	Gasterosteus aculeatus	57
FT9D	9	D	Bockholmen	Gasterosteus aculeatus	57
FT9D	9	D	Bockholmen	Gasterosteus aculeatus	60
FT9D	9	D	Bockholmen	Gasterosteus aculeatus	56
FT9D	9	D	Bockholmen	Gasterosteus aculeatus	54
FT9D	9	D	Bockholmen	Gasterosteus aculeatus	57
FT9D	9	D	Bockholmen	Gasterosteus aculeatus	52
FT9D	9	D	Bockholmen	Gasterosteus aculeatus	52
FT9D	9	D	Bockholmen	Gasterosteus aculeatus	51
FT9D	9	D	Bockholmen	Gasterosteus aculeatus	60
FT9D	9	D	Bockholmen	Gasterosteus aculeatus	58
FT9D	9	D	Bockholmen	Gasterosteus aculeatus	59
FT9D	9	D	Bockholmen	Gasterosteus aculeatus	48
FT9D	9	D	Bockholmen	Gasterosteus aculeatus	58
FT9D	9	D	Bockholmen	Gasterosteus aculeatus	52
FT9D	9	D	Bockholmen	Gasterosteus aculeatus	51
FT9C	9	C	Labviken	Gasterosteus aculeatus	63
FT9C	9	C	Labviken	Gasterosteus aculeatus	64
FT9C	9	C	Labviken	Gasterosteus aculeatus	58
FT9C	9	C	Labviken	Gasterosteus aculeatus	60
FT9C	9	C	Labviken	Gasterosteus aculeatus	64
FT9C	9	C	Labviken	Gasterosteus aculeatus	65
FT9C	9	C	Labviken	Gasterosteus aculeatus	59
FT9C	9	C	Labviken	Gasterosteus aculeatus	61
FT9C	9	C	Labviken	Gasterosteus aculeatus	61
FT9C	9	C	Labviken	Gasterosteus aculeatus	65
FT9C	9	C	Labviken	Gasterosteus aculeatus	52
FT9C	9	C	Labviken	Gasterosteus aculeatus	63
FT9C	9	C	Labviken	Gasterosteus aculeatus	65
FT9C	9	C	Labviken	Gasterosteus aculeatus	62
FT9C	9	C	Labviken	Gasterosteus aculeatus	64
FT9C	9	C	Labviken	Gasterosteus aculeatus	61
FT9C	9	C	Labviken	Gasterosteus aculeatus	52
FT9C	9	C	Labviken	Gasterosteus aculeatus	65
FT9C	9	C	Labviken	Gasterosteus aculeatus	56
FT9C	9	C	Labviken	Gasterosteus aculeatus	54
FT9C	9	C	Labviken	Gasterosteus aculeatus	61
FT9C	9	C	Labviken	Gasterosteus aculeatus	63
FT9C	9	C	Labviken	Gasterosteus aculeatus	57
FT9C	9	C	Labviken	Gasterosteus aculeatus	56
FT9C	9	C	Labviken	Gasterosteus aculeatus	58
FT9C	9	C	Labviken	Gasterosteus aculeatus	60
FT9C	9	C	Labviken	Gasterosteus aculeatus	63
FT9C	9	C	Labviken	Gasterosteus aculeatus	58
FT9C	9	C	Labviken	Gasterosteus aculeatus	49
FT9C	9	C	Labviken	Gasterosteus aculeatus	56
FT9C	9	C	Labviken	Gasterosteus aculeatus	60
FT9C	9	C	Labviken	Gasterosteus aculeatus	58
FT9C	9	C	Labviken	Gasterosteus aculeatus	60
FT9C	9	C	Labviken	Gasterosteus aculeatus	48
FT9C	9	C	Labviken	Gasterosteus aculeatus	57
FT9C	9	C	Labviken	Gasterosteus aculeatus	54
F10D	10	D	Bockholmen	Gasterosteus aculeatus	58
F10D	10	D	Bockholmen	Gasterosteus aculeatus	63
F10D	10	D	Bockholmen	Gasterosteus aculeatus	59
F10D	10	D	Bockholmen	Gasterosteus aculeatus	57
F10D	10	D	Bockholmen	Gasterosteus aculeatus	64
F10D	10	D	Bockholmen	Gasterosteus aculeatus	58
F10D	10	D	Bockholmen	Gasterosteus aculeatus	60
F10D	10	D	Bockholmen	Gasterosteus aculeatus	58
F10D	10	D	Bockholmen	Gasterosteus aculeatus	60
F10D	10	D	Bockholmen	Gasterosteus aculeatus	58
F10D	10	D	Bockholmen	Gasterosteus aculeatus	59
F10D	10	D	Bockholmen	Gasterosteus aculeatus	61
F10D	10	D	Bockholmen	Gasterosteus aculeatus	69
F10D	10	D	Bockholmen	Gasterosteus aculeatus	55
F10D	10	D	Bockholmen	Gasterosteus aculeatus	63
F10D	10	D	Bockholmen	Gasterosteus aculeatus	55
F10D	10	D	Bockholmen	Gasterosteus aculeatus	58
F10D	10	D	Bockholmen	Gasterosteus aculeatus	62
F10D	10	D	Bockholmen	Gasterosteus aculeatus	62
F10D	10	D	Bockholmen	Gasterosteus aculeatus	61
F10D	10	D	Bockholmen	Gasterosteus aculeatus	59
F10D	10	D	Bockholmen	Gasterosteus aculeatus	61
F10D	10	D	Bockholmen	Gasterosteus aculeatus	52
F10D	10	D	Bockholmen	Gasterosteus aculeatus	52
F10D	10	D	Bockholmen	Gasterosteus aculeatus	58
F10D	10	D	Bockholmen	Gasterosteus aculeatus	50
F10D	10	D	Bockholmen	Gasterosteus aculeatus	60
F10D	10	D	Bockholmen	Gasterosteus aculeatus	51
F10D	10	D	Bockholmen	Gasterosteus aculeatus	55
F10D	10	D	Bockholmen	Gasterosteus aculeatus	57
F10A	10	A	Askötorp	Gasterosteus aculeatus	60
F10A	10	A	Askötorp	Gasterosteus aculeatus	61
F10A	10	A	Askötorp	Gasterosteus aculeatus	59
F10A	10	A	Askötorp	Gasterosteus aculeatus	61
F10A	10	A	Askötorp	Gasterosteus aculeatus	54
F10A	10	A	Askötorp	Gasterosteus aculeatus	61
F10A	10	A	Askötorp	Gasterosteus aculeatus	62
F10A	10	A	Askötorp	Gasterosteus aculeatus	62
F10A	10	A	Askötorp	Gasterosteus aculeatus	63
F10A	10	A	Askötorp	Gasterosteus aculeatus	57
F10A	10	A	Askötorp	Gasterosteus aculeatus	57
F10A	10	A	Askötorp	Gasterosteus aculeatus	61
F10A	10	A	Askötorp	Gasterosteus aculeatus	52
F10A	10	A	Askötorp	Gasterosteus aculeatus	59
F10A	10	A	Askötorp	Gasterosteus aculeatus	60
F10A	10	A	Askötorp	Gasterosteus aculeatus	66
F10A	10	A	Askötorp	Gasterosteus aculeatus	64
F10A	10	A	Askötorp	Gasterosteus aculeatus	65
F10A	10	A	Askötorp	Gasterosteus aculeatus	67
F10A	10	A	Askötorp	Gasterosteus aculeatus	61
F10A	10	A	Askötorp	Gasterosteus aculeatus	57
F10A	10	A	Askötorp	Gasterosteus aculeatus	60
F10A	10	A	Askötorp	Gasterosteus aculeatus	65
F10A	10	A	Askötorp	Gasterosteus aculeatus	67
F10A	10	A	Askötorp	Gasterosteus aculeatus	62
F10A	10	A	Askötorp	Gasterosteus aculeatus	58
F10A	10	A	Askötorp	Gasterosteus aculeatus	57
F10A	10	A	Askötorp	Gasterosteus aculeatus	62
F10A	10	A	Askötorp	Gasterosteus aculeatus	65
F10A	10	A	Askötorp	Gasterosteus aculeatus	58
F10A	10	A	Askötorp	Gasterosteus aculeatus	61
F10A	10	A	Askötorp	Gasterosteus aculeatus	60
F10A	10	A	Askötorp	Gasterosteus aculeatus	60
F10A	10	A	Askötorp	Gasterosteus aculeatus	53
F10A	10	A	Askötorp	Gasterosteus aculeatus	57
F10A	10	A	Askötorp	Gasterosteus aculeatus	57
F10A	10	A	Askötorp	Gasterosteus aculeatus	58
F10A	10	A	Askötorp	Gasterosteus aculeatus	61
F10A	10	A	Askötorp	Gasterosteus aculeatus	56
F10A	10	A	Askötorp	Gasterosteus aculeatus	55
F10A	10	A	Askötorp	Gasterosteus aculeatus	61
F10A	10	A	Askötorp	Gasterosteus aculeatus	54
F10A	10	A	Askötorp	Gasterosteus aculeatus	59
F10A	10	A	Askötorp	Gasterosteus aculeatus	61
F10A	10	A	Askötorp	Gasterosteus aculeatus	60
F10A	10	A	Askötorp	Gasterosteus aculeatus	53
F10A	10	A	Askötorp	Gasterosteus aculeatus	53
F10A	10	A	Askötorp	Gasterosteus aculeatus	59
F10A	10	A	Askötorp	Gasterosteus aculeatus	54
F10A	10	A	Askötorp	Gasterosteus aculeatus	54
F10A	10	A	Askötorp	Gasterosteus aculeatus	45
F10A	10	A	Askötorp	Gasterosteus aculeatus	56
F10A	10	A	Askötorp	Gasterosteus aculeatus	61
F10B	10	B	Idkroken	Gasterosteus aculeatus	68
F10B	10	B	Idkroken	Gasterosteus aculeatus	65
F10B	10	B	Idkroken	Gasterosteus aculeatus	67
F10B	10	B	Idkroken	Gasterosteus aculeatus	65
F10B	10	B	Idkroken	Gasterosteus aculeatus	65
F10B	10	B	Idkroken	Gasterosteus aculeatus	66
F10B	10	B	Idkroken	Gasterosteus aculeatus	68
F10B	10	B	Idkroken	Gasterosteus aculeatus	61
F10B	10	B	Idkroken	Gasterosteus aculeatus	55
F10B	10	B	Idkroken	Gasterosteus aculeatus	61
F10B	10	B	Idkroken	Gasterosteus aculeatus	59
F10B	10	B	Idkroken	Gasterosteus aculeatus	65
F10B	10	B	Idkroken	Gasterosteus aculeatus	65
F10B	10	B	Idkroken	Gasterosteus aculeatus	65
F10B	10	B	Idkroken	Gasterosteus aculeatus	65
F10B	10	B	Idkroken	Gasterosteus aculeatus	61
F10B	10	B	Idkroken	Gasterosteus aculeatus	60
F10B	10	B	Idkroken	Gasterosteus aculeatus	62
F10B	10	B	Idkroken	Gasterosteus aculeatus	64
F10B	10	B	Idkroken	Gasterosteus aculeatus	57
F10B	10	B	Idkroken	Gasterosteus aculeatus	60
F10B	10	B	Idkroken	Gasterosteus aculeatus	58
F10B	10	B	Idkroken	Gasterosteus aculeatus	60
F10B	10	B	Idkroken	Gasterosteus aculeatus	72
F10B	10	B	Idkroken	Gasterosteus aculeatus	66
F10B	10	B	Idkroken	Gasterosteus aculeatus	63
F10B	10	B	Idkroken	Gasterosteus aculeatus	63
F10B	10	B	Idkroken	Gasterosteus aculeatus	58
F10B	10	B	Idkroken	Gasterosteus aculeatus	63
F10B	10	B	Idkroken	Gasterosteus aculeatus	58
F10B	10	B	Idkroken	Gasterosteus aculeatus	55
F10B	10	B	Idkroken	Gasterosteus aculeatus	63
F10B	10	B	Idkroken	Gasterosteus aculeatus	59
F10B	10	B	Idkroken	Gasterosteus aculeatus	60
F10B	10	B	Idkroken	Gasterosteus aculeatus	65
F10B	10	B	Idkroken	Gasterosteus aculeatus	63
F10B	10	B	Idkroken	Gasterosteus aculeatus	64
F10B	10	B	Idkroken	Gasterosteus aculeatus	55
F10B	10	B	Idkroken	Gasterosteus aculeatus	57
F10B	10	B	Idkroken	Gasterosteus aculeatus	56
F10B	10	B	Idkroken	Gasterosteus aculeatus	62
F10B	10	B	Idkroken	Gasterosteus aculeatus	60
F10B	10	B	Idkroken	Gasterosteus aculeatus	65
F10B	10	B	Idkroken	Gasterosteus aculeatus	58
F10B	10	B	Idkroken	Gasterosteus aculeatus	65
F10B	10	B	Idkroken	Gasterosteus aculeatus	60
F10B	10	B	Idkroken	Gasterosteus aculeatus	51
F10B	10	B	Idkroken	Gasterosteus aculeatus	57
F10B	10	B	Idkroken	Gasterosteus aculeatus	62
F10B	10	B	Idkroken	Gasterosteus aculeatus	61
F10B	10	B	Idkroken	Gasterosteus aculeatus	65
F10B	10	B	Idkroken	Gasterosteus aculeatus	60
F10B	10	B	Idkroken	Gasterosteus aculeatus	47
F10B	10	B	Idkroken	Gasterosteus aculeatus	63
F10B	10	B	Idkroken	Gasterosteus aculeatus	51
F11D	11	D	Bockholmen	Gasterosteus aculeatus	63
F11D	11	D	Bockholmen	Gasterosteus aculeatus	58
F11D	11	D	Bockholmen	Gasterosteus aculeatus	58
F11D	11	D	Bockholmen	Gasterosteus aculeatus	68
F11D	11	D	Bockholmen	Gasterosteus aculeatus	63
F11D	11	D	Bockholmen	Gasterosteus aculeatus	63
F11D	11	D	Bockholmen	Gasterosteus aculeatus	70
F11D	11	D	Bockholmen	Gasterosteus aculeatus	63
F11D	11	D	Bockholmen	Gasterosteus aculeatus	50
F11D	11	D	Bockholmen	Gasterosteus aculeatus	65
F11D	11	D	Bockholmen	Gasterosteus aculeatus	65
F11D	11	D	Bockholmen	Gasterosteus aculeatus	58
F11D	11	D	Bockholmen	Gasterosteus aculeatus	54
F11D	11	D	Bockholmen	Gasterosteus aculeatus	60
F11D	11	D	Bockholmen	Gasterosteus aculeatus	59
F11D	11	D	Bockholmen	Gasterosteus aculeatus	68
F11D	11	D	Bockholmen	Gasterosteus aculeatus	63
F11D	11	D	Bockholmen	Gasterosteus aculeatus	55
F11D	11	D	Bockholmen	Gasterosteus aculeatus	53
F11D	11	D	Bockholmen	Gasterosteus aculeatus	50
F11D	11	D	Bockholmen	Gasterosteus aculeatus	56
F11D	11	D	Bockholmen	Gasterosteus aculeatus	58
F11D	11	D	Bockholmen	Gasterosteus aculeatus	59
F11D	11	D	Bockholmen	Gasterosteus aculeatus	55
F11D	11	D	Bockholmen	Gasterosteus aculeatus	55
F11D	11	D	Bockholmen	Gasterosteus aculeatus	54
F11D	11	D	Bockholmen	Gasterosteus aculeatus	50
F11D	11	D	Bockholmen	Gasterosteus aculeatus	57
F11D	11	D	Bockholmen	Gasterosteus aculeatus	56
F11D	11	D	Bockholmen	Gasterosteus aculeatus	60
F11D	11	D	Bockholmen	Gasterosteus aculeatus	58
F11D	11	D	Bockholmen	Gasterosteus aculeatus	58
F11D	11	D	Bockholmen	Gasterosteus aculeatus	22
F11C	11	C	Labviken	Gasterosteus aculeatus	54
F11C	11	C	Labviken	Gasterosteus aculeatus	66
F11C	11	C	Labviken	Gasterosteus aculeatus	67
F11C	11	C	Labviken	Gasterosteus aculeatus	61
F11C	11	C	Labviken	Gasterosteus aculeatus	65
F11C	11	C	Labviken	Gasterosteus aculeatus	63
F11C	11	C	Labviken	Gasterosteus aculeatus	61
F11C	11	C	Labviken	Gasterosteus aculeatus	54
F11C	11	C	Labviken	Gasterosteus aculeatus	54
F11C	11	C	Labviken	Gasterosteus aculeatus	55
F11C	11	C	Labviken	Gasterosteus aculeatus	61
F11C	11	C	Labviken	Gasterosteus aculeatus	62
F11C	11	C	Labviken	Gasterosteus aculeatus	58
F11C	11	C	Labviken	Gasterosteus aculeatus	61
F11C	11	C	Labviken	Gasterosteus aculeatus	53
F11C	11	C	Labviken	Gasterosteus aculeatus	62
F11C	11	C	Labviken	Gasterosteus aculeatus	63
F11C	11	C	Labviken	Gasterosteus aculeatus	61
F11C	11	C	Labviken	Gasterosteus aculeatus	60
F11C	11	C	Labviken	Gasterosteus aculeatus	54
F11C	11	C	Labviken	Gasterosteus aculeatus	64
F11C	11	C	Labviken	Gasterosteus aculeatus	57
F11C	11	C	Labviken	Gasterosteus aculeatus	54
F11C	11	C	Labviken	Gasterosteus aculeatus	55
F11C	11	C	Labviken	Gasterosteus aculeatus	48
F11C	11	C	Labviken	Gasterosteus aculeatus	59
F11C	11	C	Labviken	Gasterosteus aculeatus	52
F11C	11	C	Labviken	Gasterosteus aculeatus	56
F11C	11	C	Labviken	Gasterosteus aculeatus	52
F11C	11	C	Labviken	Gasterosteus aculeatus	57
F11C	11	C	Labviken	Gasterosteus aculeatus	52
F11A	11	A	Askötorp	Gasterosteus aculeatus	58
F11A	11	A	Askötorp	Gasterosteus aculeatus	58
F11A	11	A	Askötorp	Gasterosteus aculeatus	57
F11A	11	A	Askötorp	Gasterosteus aculeatus	57
F11A	11	A	Askötorp	Gasterosteus aculeatus	57
F11A	11	A	Askötorp	Gasterosteus aculeatus	68
F11A	11	A	Askötorp	Gasterosteus aculeatus	62
F11A	11	A	Askötorp	Gasterosteus aculeatus	62
F11A	11	A	Askötorp	Gasterosteus aculeatus	67
F11A	11	A	Askötorp	Gasterosteus aculeatus	62
F11A	11	A	Askötorp	Gasterosteus aculeatus	63
F11A	11	A	Askötorp	Gasterosteus aculeatus	63
F11A	11	A	Askötorp	Gasterosteus aculeatus	57
F11A	11	A	Askötorp	Gasterosteus aculeatus	60
F11A	11	A	Askötorp	Gasterosteus aculeatus	65
F11A	11	A	Askötorp	Gasterosteus aculeatus	57
F11A	11	A	Askötorp	Gasterosteus aculeatus	68
F11A	11	A	Askötorp	Gasterosteus aculeatus	50
F11A	11	A	Askötorp	Gasterosteus aculeatus	57
F11A	11	A	Askötorp	Gasterosteus aculeatus	59
F11A	11	A	Askötorp	Gasterosteus aculeatus	61
F11A	11	A	Askötorp	Gasterosteus aculeatus	61
F11A	11	A	Askötorp	Gasterosteus aculeatus	56
F11A	11	A	Askötorp	Gasterosteus aculeatus	53
F11A	11	A	Askötorp	Gasterosteus aculeatus	59
F11A	11	A	Askötorp	Gasterosteus aculeatus	57
F11A	11	A	Askötorp	Gasterosteus aculeatus	52
F11A	11	A	Askötorp	Gasterosteus aculeatus	64
F11A	11	A	Askötorp	Gasterosteus aculeatus	55
F11A	11	A	Askötorp	Gasterosteus aculeatus	52
F11A	11	A	Askötorp	Gasterosteus aculeatus	55
F11A	11	A	Askötorp	Gasterosteus aculeatus	53
F11B	11	B	Idkroken	Gasterosteus aculeatus	62
F11B	11	B	Idkroken	Gasterosteus aculeatus	57
F11B	11	B	Idkroken	Gasterosteus aculeatus	67
F11B	11	B	Idkroken	Gasterosteus aculeatus	64
F11B	11	B	Idkroken	Gasterosteus aculeatus	67
F11B	11	B	Idkroken	Gasterosteus aculeatus	61
F11B	11	B	Idkroken	Gasterosteus aculeatus	50
F11B	11	B	Idkroken	Gasterosteus aculeatus	63
F11B	11	B	Idkroken	Gasterosteus aculeatus	60
F11B	11	B	Idkroken	Gasterosteus aculeatus	56
F11B	11	B	Idkroken	Gasterosteus aculeatus	61
F11B	11	B	Idkroken	Gasterosteus aculeatus	67
F11B	11	B	Idkroken	Gasterosteus aculeatus	55
F11B	11	B	Idkroken	Gasterosteus aculeatus	60
F11B	11	B	Idkroken	Gasterosteus aculeatus	67
F11B	11	B	Idkroken	Gasterosteus aculeatus	67
F11B	11	B	Idkroken	Gasterosteus aculeatus	61
F11B	11	B	Idkroken	Gasterosteus aculeatus	60
F11B	11	B	Idkroken	Gasterosteus aculeatus	65
F11B	11	B	Idkroken	Gasterosteus aculeatus	63
F11B	11	B	Idkroken	Gasterosteus aculeatus	69
F11B	11	B	Idkroken	Gasterosteus aculeatus	57
F11B	11	B	Idkroken	Gasterosteus aculeatus	61
F11B	11	B	Idkroken	Gasterosteus aculeatus	65
F11B	11	B	Idkroken	Gasterosteus aculeatus	64
F11B	11	B	Idkroken	Gasterosteus aculeatus	56
F11B	11	B	Idkroken	Gasterosteus aculeatus	57
F11B	11	B	Idkroken	Gasterosteus aculeatus	55
F11B	11	B	Idkroken	Gasterosteus aculeatus	60
F11B	11	B	Idkroken	Gasterosteus aculeatus	50
F11B	11	B	Idkroken	Gasterosteus aculeatus	59
F11B	11	B	Idkroken	Gasterosteus aculeatus	58
F11B	11	B	Idkroken	Gasterosteus aculeatus	57
F5C	5	C	Labviken	Gasterosteus aculeatus	53
F5C	5	C	Labviken	Gasterosteus aculeatus	64
F5C	5	C	Labviken	Gasterosteus aculeatus	62
F5C	5	C	Labviken	Gasterosteus aculeatus	64
F5C	5	C	Labviken	Gasterosteus aculeatus	65
F5C	5	C	Labviken	Gasterosteus aculeatus	66
F5C	5	C	Labviken	Gasterosteus aculeatus	59
F5C	5	C	Labviken	Gasterosteus aculeatus	56
F5C	5	C	Labviken	Gasterosteus aculeatus	62
F5C	5	C	Labviken	Gasterosteus aculeatus	63
F5C	5	C	Labviken	Gasterosteus aculeatus	55
F5C	5	C	Labviken	Gasterosteus aculeatus	55
F5C	5	C	Labviken	Gasterosteus aculeatus	60
F5C	5	C	Labviken	Gasterosteus aculeatus	62
F5C	5	C	Labviken	Gasterosteus aculeatus	56
F5C	5	C	Labviken	Gasterosteus aculeatus	63
F5C	5	C	Labviken	Gasterosteus aculeatus	53
F5C	5	C	Labviken	Gasterosteus aculeatus	61
F5C	5	C	Labviken	Gasterosteus aculeatus	65
F5C	5	C	Labviken	Gasterosteus aculeatus	65
F5C	5	C	Labviken	Gasterosteus aculeatus	61
F5C	5	C	Labviken	Gasterosteus aculeatus	64
F5C	5	C	Labviken	Gasterosteus aculeatus	53
F5C	5	C	Labviken	Gasterosteus aculeatus	58
F5C	5	C	Labviken	Gasterosteus aculeatus	68
F5C	5	C	Labviken	Gasterosteus aculeatus	62
F5C	5	C	Labviken	Gasterosteus aculeatus	58
F5C	5	C	Labviken	Gasterosteus aculeatus	50
F5C	5	C	Labviken	Gasterosteus aculeatus	66
F5C	5	C	Labviken	Gasterosteus aculeatus	56
F5C	5	C	Labviken	Gasterosteus aculeatus	66
F5C	5	C	Labviken	Gasterosteus aculeatus	60
F5C	5	C	Labviken	Gasterosteus aculeatus	57
F5C	5	C	Labviken	Gasterosteus aculeatus	53
F5C	5	C	Labviken	Gasterosteus aculeatus	66
F5C	5	C	Labviken	Gasterosteus aculeatus	58
F5C	5	C	Labviken	Gasterosteus aculeatus	51
F5C	5	C	Labviken	Gasterosteus aculeatus	62
F5C	5	C	Labviken	Gasterosteus aculeatus	59
F5C	5	C	Labviken	Gasterosteus aculeatus	62
F5C	5	C	Labviken	Gasterosteus aculeatus	55
F5C	5	C	Labviken	Gasterosteus aculeatus	62
F5C	5	C	Labviken	Gasterosteus aculeatus	58
F5C	5	C	Labviken	Gasterosteus aculeatus	48
F5C	5	C	Labviken	Gasterosteus aculeatus	51
F5C	5	C	Labviken	Gasterosteus aculeatus	52
F5C	5	C	Labviken	Gasterosteus aculeatus	58
F5A	5	A	Askötorp	Gasterosteus aculeatus	61
F5A	5	A	Askötorp	Gasterosteus aculeatus	62
F5A	5	A	Askötorp	Gasterosteus aculeatus	57
F5A	5	A	Askötorp	Gasterosteus aculeatus	61
F5A	5	A	Askötorp	Gasterosteus aculeatus	58
F5A	5	A	Askötorp	Gasterosteus aculeatus	63
F5A	5	A	Askötorp	Gasterosteus aculeatus	65
F5A	5	A	Askötorp	Gasterosteus aculeatus	62
F5A	5	A	Askötorp	Gasterosteus aculeatus	64
F5A	5	A	Askötorp	Gasterosteus aculeatus	63
F5A	5	A	Askötorp	Gasterosteus aculeatus	65
F5A	5	A	Askötorp	Gasterosteus aculeatus	63
F5A	5	A	Askötorp	Gasterosteus aculeatus	67
F5A	5	A	Askötorp	Gasterosteus aculeatus	62
F5A	5	A	Askötorp	Gasterosteus aculeatus	64
F5A	5	A	Askötorp	Gasterosteus aculeatus	64
F5A	5	A	Askötorp	Gasterosteus aculeatus	63
F5A	5	A	Askötorp	Gasterosteus aculeatus	61
F5A	5	A	Askötorp	Gasterosteus aculeatus	48
F5A	5	A	Askötorp	Gasterosteus aculeatus	56
F5A	5	A	Askötorp	Gasterosteus aculeatus	63
F5A	5	A	Askötorp	Gasterosteus aculeatus	53
F5A	5	A	Askötorp	Gasterosteus aculeatus	60
F5A	5	A	Askötorp	Gasterosteus aculeatus	55
F5A	5	A	Askötorp	Gasterosteus aculeatus	58
F5A	5	A	Askötorp	Gasterosteus aculeatus	63
F5A	5	A	Askötorp	Gasterosteus aculeatus	68
F5A	5	A	Askötorp	Gasterosteus aculeatus	60
F5A	5	A	Askötorp	Gasterosteus aculeatus	55
F5D	5	D	Bockholmen	Gasterosteus aculeatus	65
F5D	5	D	Bockholmen	Gasterosteus aculeatus	60
F5D	5	D	Bockholmen	Gasterosteus aculeatus	50
F5D	5	D	Bockholmen	Gasterosteus aculeatus	58
F5D	5	D	Bockholmen	Gasterosteus aculeatus	60
F5D	5	D	Bockholmen	Gasterosteus aculeatus	64
F5D	5	D	Bockholmen	Gasterosteus aculeatus	67
F5D	5	D	Bockholmen	Gasterosteus aculeatus	60
F5D	5	D	Bockholmen	Gasterosteus aculeatus	63
F5D	5	D	Bockholmen	Gasterosteus aculeatus	56
F5D	5	D	Bockholmen	Gasterosteus aculeatus	65
F5D	5	D	Bockholmen	Gasterosteus aculeatus	68
F5D	5	D	Bockholmen	Gasterosteus aculeatus	59
F5D	5	D	Bockholmen	Gasterosteus aculeatus	60
F5D	5	D	Bockholmen	Gasterosteus aculeatus	57
F5D	5	D	Bockholmen	Gasterosteus aculeatus	54
F5D	5	D	Bockholmen	Gasterosteus aculeatus	67
F5D	5	D	Bockholmen	Gasterosteus aculeatus	57
F5D	5	D	Bockholmen	Gasterosteus aculeatus	55
F5D	5	D	Bockholmen	Gasterosteus aculeatus	65
F5D	5	D	Bockholmen	Gasterosteus aculeatus	62
F5D	5	D	Bockholmen	Gasterosteus aculeatus	60
F5D	5	D	Bockholmen	Gasterosteus aculeatus	55
F5B	5	B	Idkroken	Gasterosteus aculeatus	60
F5B	5	B	Idkroken	Gasterosteus aculeatus	63
F5B	5	B	Idkroken	Gasterosteus aculeatus	62
F5B	5	B	Idkroken	Gasterosteus aculeatus	63
F5B	5	B	Idkroken	Gasterosteus aculeatus	72
F5B	5	B	Idkroken	Gasterosteus aculeatus	55
F5B	5	B	Idkroken	Gasterosteus aculeatus	68
F5B	5	B	Idkroken	Gasterosteus aculeatus	59
F5B	5	B	Idkroken	Gasterosteus aculeatus	70
F5B	5	B	Idkroken	Gasterosteus aculeatus	59
F5B	5	B	Idkroken	Gasterosteus aculeatus	58
F5B	5	B	Idkroken	Gasterosteus aculeatus	60
F5B	5	B	Idkroken	Gasterosteus aculeatus	60
F5B	5	B	Idkroken	Gasterosteus aculeatus	55
F5B	5	B	Idkroken	Gasterosteus aculeatus	62
F5B	5	B	Idkroken	Gasterosteus aculeatus	62
F5B	5	B	Idkroken	Gasterosteus aculeatus	56
F5B	5	B	Idkroken	Gasterosteus aculeatus	67
F5B	5	B	Idkroken	Gasterosteus aculeatus	55
F5B	5	B	Idkroken	Gasterosteus aculeatus	64
F5B	5	B	Idkroken	Gasterosteus aculeatus	63
F5B	5	B	Idkroken	Gasterosteus aculeatus	55
F5B	5	B	Idkroken	Gasterosteus aculeatus	50
F5B	5	B	Idkroken	Gasterosteus aculeatus	53
F5B	5	B	Idkroken	Gasterosteus aculeatus	65
F5B	5	B	Idkroken	Gasterosteus aculeatus	64
F5B	5	B	Idkroken	Gasterosteus aculeatus	58
F5B	5	B	Idkroken	Gasterosteus aculeatus	62
F5B	5	B	Idkroken	Gasterosteus aculeatus	60
F5B	5	B	Idkroken	Gasterosteus aculeatus	61
F5B	5	B	Idkroken	Gasterosteus aculeatus	63
F5B	5	B	Idkroken	Gasterosteus aculeatus	62
F5B	5	B	Idkroken	Gasterosteus aculeatus	61
F5B	5	B	Idkroken	Gasterosteus aculeatus	57
F5B	5	B	Idkroken	Gasterosteus aculeatus	54
F5B	5	B	Idkroken	Gasterosteus aculeatus	52
F5B	5	B	Idkroken	Gasterosteus aculeatus	58
F8B	8	B	Idkroken	Gasterosteus aculeatus	61
F8B	8	B	Idkroken	Gasterosteus aculeatus	66
F8B	8	B	Idkroken	Gasterosteus aculeatus	60
F8B	8	B	Idkroken	Gasterosteus aculeatus	57
F8B	8	B	Idkroken	Gasterosteus aculeatus	65
F8B	8	B	Idkroken	Gasterosteus aculeatus	71
F8B	8	B	Idkroken	Gasterosteus aculeatus	62
F8B	8	B	Idkroken	Gasterosteus aculeatus	58
F8B	8	B	Idkroken	Gasterosteus aculeatus	64
F8B	8	B	Idkroken	Gasterosteus aculeatus	60
F8B	8	B	Idkroken	Gasterosteus aculeatus	67
F8B	8	B	Idkroken	Gasterosteus aculeatus	63
F8B	8	B	Idkroken	Gasterosteus aculeatus	61
F8B	8	B	Idkroken	Gasterosteus aculeatus	61
F8B	8	B	Idkroken	Gasterosteus aculeatus	60
F8B	8	B	Idkroken	Gasterosteus aculeatus	65
F8B	8	B	Idkroken	Gasterosteus aculeatus	64
F8B	8	B	Idkroken	Gasterosteus aculeatus	67
F8B	8	B	Idkroken	Gasterosteus aculeatus	62
F8B	8	B	Idkroken	Gasterosteus aculeatus	67
F8B	8	B	Idkroken	Gasterosteus aculeatus	58
F8B	8	B	Idkroken	Gasterosteus aculeatus	64
F8B	8	B	Idkroken	Gasterosteus aculeatus	59
F8B	8	B	Idkroken	Gasterosteus aculeatus	50
F8B	8	B	Idkroken	Gasterosteus aculeatus	55
F8B	8	B	Idkroken	Gasterosteus aculeatus	62
F8B	8	B	Idkroken	Gasterosteus aculeatus	62
F8B	8	B	Idkroken	Gasterosteus aculeatus	63
F8B	8	B	Idkroken	Gasterosteus aculeatus	56
F8B	8	B	Idkroken	Gasterosteus aculeatus	54
F8B	8	B	Idkroken	Gasterosteus aculeatus	350
F8B	8	B	Idkroken	Gasterosteus aculeatus	61
F8B	8	B	Idkroken	Gasterosteus aculeatus	61
F8B	8	B	Idkroken	Gasterosteus aculeatus	64
F8B	8	B	Idkroken	Gasterosteus aculeatus	54
F8A	8	A	Askötorp	Gasterosteus aculeatus	61
F8A	8	A	Askötorp	Gasterosteus aculeatus	62
F8A	8	A	Askötorp	Gasterosteus aculeatus	63
F8A	8	A	Askötorp	Gasterosteus aculeatus	62
F8A	8	A	Askötorp	Gasterosteus aculeatus	57
F8A	8	A	Askötorp	Gasterosteus aculeatus	66
F8A	8	A	Askötorp	Gasterosteus aculeatus	60
F8A	8	A	Askötorp	Gasterosteus aculeatus	67
F8A	8	A	Askötorp	Gasterosteus aculeatus	57
F8A	8	A	Askötorp	Gasterosteus aculeatus	52
F8A	8	A	Askötorp	Gasterosteus aculeatus	55
F8A	8	A	Askötorp	Gasterosteus aculeatus	61
F8A	8	A	Askötorp	Gasterosteus aculeatus	63
F8A	8	A	Askötorp	Gasterosteus aculeatus	64
F8A	8	A	Askötorp	Gasterosteus aculeatus	68
F8A	8	A	Askötorp	Gasterosteus aculeatus	66
F8A	8	A	Askötorp	Gasterosteus aculeatus	61
F8A	8	A	Askötorp	Gasterosteus aculeatus	62
F8A	8	A	Askötorp	Gasterosteus aculeatus	57
F8A	8	A	Askötorp	Gasterosteus aculeatus	62
F8A	8	A	Askötorp	Gasterosteus aculeatus	73
F8A	8	A	Askötorp	Gasterosteus aculeatus	54
F8A	8	A	Askötorp	Gasterosteus aculeatus	63
F8A	8	A	Askötorp	Gasterosteus aculeatus	57
F8A	8	A	Askötorp	Gasterosteus aculeatus	61
F8A	8	A	Askötorp	Gasterosteus aculeatus	66
F8A	8	A	Askötorp	Gasterosteus aculeatus	53
F8A	8	A	Askötorp	Gasterosteus aculeatus	62
F8A	8	A	Askötorp	Gasterosteus aculeatus	60
F8A	8	A	Askötorp	Gasterosteus aculeatus	57
F8A	8	A	Askötorp	Gasterosteus aculeatus	55
F8A	8	A	Askötorp	Gasterosteus aculeatus	55
F8A	8	A	Askötorp	Gasterosteus aculeatus	53
F8A	8	A	Askötorp	Gasterosteus aculeatus	54
F8A	8	A	Askötorp	Gasterosteus aculeatus	62
F8A	8	A	Askötorp	Gasterosteus aculeatus	57
F8A	8	A	Askötorp	Gasterosteus aculeatus	62
F8A	8	A	Askötorp	Gasterosteus aculeatus	65
F8A	8	A	Askötorp	Gasterosteus aculeatus	64
F8A	8	A	Askötorp	Gasterosteus aculeatus	54
F8A	8	A	Askötorp	Gasterosteus aculeatus	57
F8D	8	D	Bockholmen	Gasterosteus aculeatus	68
F8D	8	D	Bockholmen	Gasterosteus aculeatus	68
F8D	8	D	Bockholmen	Gasterosteus aculeatus	65
F8D	8	D	Bockholmen	Gasterosteus aculeatus	67
F8D	8	D	Bockholmen	Gasterosteus aculeatus	57
F8D	8	D	Bockholmen	Gasterosteus aculeatus	61
F8D	8	D	Bockholmen	Gasterosteus aculeatus	61
F8D	8	D	Bockholmen	Gasterosteus aculeatus	62
F8D	8	D	Bockholmen	Gasterosteus aculeatus	50
F8D	8	D	Bockholmen	Gasterosteus aculeatus	67
F8D	8	D	Bockholmen	Gasterosteus aculeatus	63
F8D	8	D	Bockholmen	Gasterosteus aculeatus	65
F8D	8	D	Bockholmen	Gasterosteus aculeatus	65
F8D	8	D	Bockholmen	Gasterosteus aculeatus	63
F8D	8	D	Bockholmen	Gasterosteus aculeatus	57
F8D	8	D	Bockholmen	Gasterosteus aculeatus	59
F8D	8	D	Bockholmen	Gasterosteus aculeatus	61
F8D	8	D	Bockholmen	Gasterosteus aculeatus	71
F8D	8	D	Bockholmen	Gasterosteus aculeatus	58
F8D	8	D	Bockholmen	Gasterosteus aculeatus	65
F8D	8	D	Bockholmen	Gasterosteus aculeatus	68
F8D	8	D	Bockholmen	Gasterosteus aculeatus	66
F8D	8	D	Bockholmen	Gasterosteus aculeatus	68
F8D	8	D	Bockholmen	Gasterosteus aculeatus	60
F8D	8	D	Bockholmen	Gasterosteus aculeatus	58
F8D	8	D	Bockholmen	Gasterosteus aculeatus	57
F8D	8	D	Bockholmen	Gasterosteus aculeatus	51
F8D	8	D	Bockholmen	Gasterosteus aculeatus	62
F8D	8	D	Bockholmen	Gasterosteus aculeatus	62
F8D	8	D	Bockholmen	Gasterosteus aculeatus	58
F8D	8	D	Bockholmen	Gasterosteus aculeatus	57
F8D	8	D	Bockholmen	Gasterosteus aculeatus	47
F8D	8	D	Bockholmen	Gasterosteus aculeatus	63
F8D	8	D	Bockholmen	Gasterosteus aculeatus	63
F8D	8	D	Bockholmen	Gasterosteus aculeatus	50
F8D	8	D	Bockholmen	Gasterosteus aculeatus	55
F8D	8	D	Bockholmen	Gasterosteus aculeatus	57
F8D	8	D	Bockholmen	Gasterosteus aculeatus	58
F8D	8	D	Bockholmen	Gasterosteus aculeatus	62
F8C	8	C	Labviken	Gasterosteus aculeatus	66
F8C	8	C	Labviken	Gasterosteus aculeatus	66
F8C	8	C	Labviken	Gasterosteus aculeatus	70
F8C	8	C	Labviken	Gasterosteus aculeatus	68
F8C	8	C	Labviken	Gasterosteus aculeatus	63
F8C	8	C	Labviken	Gasterosteus aculeatus	70
F8C	8	C	Labviken	Gasterosteus aculeatus	53
F8C	8	C	Labviken	Gasterosteus aculeatus	68
F8C	8	C	Labviken	Gasterosteus aculeatus	63
F8C	8	C	Labviken	Gasterosteus aculeatus	57
F8C	8	C	Labviken	Gasterosteus aculeatus	65
F8C	8	C	Labviken	Gasterosteus aculeatus	64
F8C	8	C	Labviken	Gasterosteus aculeatus	67
F8C	8	C	Labviken	Gasterosteus aculeatus	58
F8C	8	C	Labviken	Gasterosteus aculeatus	63
F8C	8	C	Labviken	Gasterosteus aculeatus	66
F8C	8	C	Labviken	Gasterosteus aculeatus	62
F8C	8	C	Labviken	Gasterosteus aculeatus	68
F8C	8	C	Labviken	Gasterosteus aculeatus	65
F8C	8	C	Labviken	Gasterosteus aculeatus	64
F8C	8	C	Labviken	Gasterosteus aculeatus	68
F8C	8	C	Labviken	Gasterosteus aculeatus	63
F8C	8	C	Labviken	Gasterosteus aculeatus	59
F8C	8	C	Labviken	Gasterosteus aculeatus	64
F8C	8	C	Labviken	Gasterosteus aculeatus	67
F8C	8	C	Labviken	Gasterosteus aculeatus	57
F8C	8	C	Labviken	Gasterosteus aculeatus	62
F8C	8	C	Labviken	Gasterosteus aculeatus	66
F8C	8	C	Labviken	Gasterosteus aculeatus	70
F8C	8	C	Labviken	Gasterosteus aculeatus	53
F8C	8	C	Labviken	Gasterosteus aculeatus	57
F8C	8	C	Labviken	Gasterosteus aculeatus	51
F8C	8	C	Labviken	Gasterosteus aculeatus	53
F8C	8	C	Labviken	Gasterosteus aculeatus	55
F7A	7	A	Askötorp	Gasterosteus aculeatus	62
F7A	7	A	Askötorp	Gasterosteus aculeatus	54
F7A	7	A	Askötorp	Gasterosteus aculeatus	57
F7A	7	A	Askötorp	Gasterosteus aculeatus	65
F7A	7	A	Askötorp	Gasterosteus aculeatus	59
F7A	7	A	Askötorp	Gasterosteus aculeatus	55
F7A	7	A	Askötorp	Gasterosteus aculeatus	61
F7A	7	A	Askötorp	Gasterosteus aculeatus	67
F7A	7	A	Askötorp	Gasterosteus aculeatus	71
F7A	7	A	Askötorp	Gasterosteus aculeatus	63
F7A	7	A	Askötorp	Gasterosteus aculeatus	62
F7A	7	A	Askötorp	Gasterosteus aculeatus	68
F7A	7	A	Askötorp	Gasterosteus aculeatus	64
F7A	7	A	Askötorp	Gasterosteus aculeatus	53
F7A	7	A	Askötorp	Gasterosteus aculeatus	63
F7A	7	A	Askötorp	Gasterosteus aculeatus	67
F7A	7	A	Askötorp	Gasterosteus aculeatus	56
F7A	7	A	Askötorp	Gasterosteus aculeatus	68
F7A	7	A	Askötorp	Gasterosteus aculeatus	61
F7A	7	A	Askötorp	Gasterosteus aculeatus	56
F7A	7	A	Askötorp	Gasterosteus aculeatus	58
F7A	7	A	Askötorp	Gasterosteus aculeatus	67
F7A	7	A	Askötorp	Gasterosteus aculeatus	62
F7A	7	A	Askötorp	Gasterosteus aculeatus	67
F7A	7	A	Askötorp	Gasterosteus aculeatus	59
F7A	7	A	Askötorp	Gasterosteus aculeatus	63
F7A	7	A	Askötorp	Gasterosteus aculeatus	66
F7A	7	A	Askötorp	Gasterosteus aculeatus	61
F7A	7	A	Askötorp	Gasterosteus aculeatus	67
F7A	7	A	Askötorp	Gasterosteus aculeatus	65
F7A	7	A	Askötorp	Gasterosteus aculeatus	58
F7A	7	A	Askötorp	Gasterosteus aculeatus	63
F7A	7	A	Askötorp	Gasterosteus aculeatus	64
F7A	7	A	Askötorp	Gasterosteus aculeatus	67
F7A	7	A	Askötorp	Gasterosteus aculeatus	63
F7A	7	A	Askötorp	Gasterosteus aculeatus	66
F7A	7	A	Askötorp	Gasterosteus aculeatus	64
F7A	7	A	Askötorp	Gasterosteus aculeatus	63
F7A	7	A	Askötorp	Gasterosteus aculeatus	61
F7A	7	A	Askötorp	Gasterosteus aculeatus	61
F7A	7	A	Askötorp	Gasterosteus aculeatus	52
F7A	7	A	Askötorp	Gasterosteus aculeatus	54
F6A	6	A	Askötorp	Gasterosteus aculeatus	62
F6A	6	A	Askötorp	Gasterosteus aculeatus	57
F6A	6	A	Askötorp	Gasterosteus aculeatus	71
F6A	6	A	Askötorp	Gasterosteus aculeatus	66
F6A	6	A	Askötorp	Gasterosteus aculeatus	68
F6A	6	A	Askötorp	Gasterosteus aculeatus	71
F6A	6	A	Askötorp	Gasterosteus aculeatus	72
F6A	6	A	Askötorp	Gasterosteus aculeatus	54
F6A	6	A	Askötorp	Gasterosteus aculeatus	58
F6A	6	A	Askötorp	Gasterosteus aculeatus	63
F6A	6	A	Askötorp	Gasterosteus aculeatus	56
F6A	6	A	Askötorp	Gasterosteus aculeatus	61
F6A	6	A	Askötorp	Gasterosteus aculeatus	67
F6A	6	A	Askötorp	Gasterosteus aculeatus	60
F6A	6	A	Askötorp	Gasterosteus aculeatus	63
F6A	6	A	Askötorp	Gasterosteus aculeatus	64
F6A	6	A	Askötorp	Gasterosteus aculeatus	70
F6A	6	A	Askötorp	Gasterosteus aculeatus	63
F6A	6	A	Askötorp	Gasterosteus aculeatus	68
F6A	6	A	Askötorp	Gasterosteus aculeatus	65
F6A	6	A	Askötorp	Gasterosteus aculeatus	71
F6A	6	A	Askötorp	Gasterosteus aculeatus	64
F6A	6	A	Askötorp	Gasterosteus aculeatus	65
F6A	6	A	Askötorp	Gasterosteus aculeatus	63
F6A	6	A	Askötorp	Gasterosteus aculeatus	63
F6A	6	A	Askötorp	Gasterosteus aculeatus	67
F6A	6	A	Askötorp	Gasterosteus aculeatus	62
F6A	6	A	Askötorp	Gasterosteus aculeatus	70
F6A	6	A	Askötorp	Gasterosteus aculeatus	68
F6A	6	A	Askötorp	Gasterosteus aculeatus	61
F6A	6	A	Askötorp	Gasterosteus aculeatus	63
F6A	6	A	Askötorp	Gasterosteus aculeatus	62
F6A	6	A	Askötorp	Gasterosteus aculeatus	60
F6A	6	A	Askötorp	Gasterosteus aculeatus	61
F6A	6	A	Askötorp	Gasterosteus aculeatus	70
F6A	6	A	Askötorp	Gasterosteus aculeatus	58
F6A	6	A	Askötorp	Gasterosteus aculeatus	57
F6A	6	A	Askötorp	Gasterosteus aculeatus	63
F6A	6	A	Askötorp	Gasterosteus aculeatus	51
F7D	7	D	Bockholmen	Gasterosteus aculeatus	65
F7D	7	D	Bockholmen	Gasterosteus aculeatus	63
F7D	7	D	Bockholmen	Gasterosteus aculeatus	57
F7D	7	D	Bockholmen	Gasterosteus aculeatus	55
F7D	7	D	Bockholmen	Gasterosteus aculeatus	61
F7D	7	D	Bockholmen	Gasterosteus aculeatus	61
F7D	7	D	Bockholmen	Gasterosteus aculeatus	65
F7D	7	D	Bockholmen	Gasterosteus aculeatus	65
F7D	7	D	Bockholmen	Gasterosteus aculeatus	64
F7D	7	D	Bockholmen	Gasterosteus aculeatus	58
F7D	7	D	Bockholmen	Gasterosteus aculeatus	63
F7D	7	D	Bockholmen	Gasterosteus aculeatus	66
F7D	7	D	Bockholmen	Gasterosteus aculeatus	57
F7D	7	D	Bockholmen	Gasterosteus aculeatus	55
F7D	7	D	Bockholmen	Gasterosteus aculeatus	57
F7D	7	D	Bockholmen	Gasterosteus aculeatus	55
F7D	7	D	Bockholmen	Gasterosteus aculeatus	59
F7D	7	D	Bockholmen	Gasterosteus aculeatus	64
F7D	7	D	Bockholmen	Gasterosteus aculeatus	57
F7D	7	D	Bockholmen	Gasterosteus aculeatus	63
F7D	7	D	Bockholmen	Gasterosteus aculeatus	67
F7D	7	D	Bockholmen	Gasterosteus aculeatus	54
F7D	7	D	Bockholmen	Gasterosteus aculeatus	60
F7D	7	D	Bockholmen	Gasterosteus aculeatus	59
F7D	7	D	Bockholmen	Gasterosteus aculeatus	64
F7D	7	D	Bockholmen	Gasterosteus aculeatus	60
F7D	7	D	Bockholmen	Gasterosteus aculeatus	61
F7D	7	D	Bockholmen	Gasterosteus aculeatus	53
F7D	7	D	Bockholmen	Gasterosteus aculeatus	58
F7D	7	D	Bockholmen	Gasterosteus aculeatus	62
F7D	7	D	Bockholmen	Gasterosteus aculeatus	64
F7D	7	D	Bockholmen	Gasterosteus aculeatus	66
F7D	7	D	Bockholmen	Gasterosteus aculeatus	60
F7D	7	D	Bockholmen	Gasterosteus aculeatus	63
F7D	7	D	Bockholmen	Gasterosteus aculeatus	50
F6B	6	B	Idkroken	Gasterosteus aculeatus	64
F6B	6	B	Idkroken	Gasterosteus aculeatus	67
F6B	6	B	Idkroken	Gasterosteus aculeatus	67
F6B	6	B	Idkroken	Gasterosteus aculeatus	61
F6B	6	B	Idkroken	Gasterosteus aculeatus	57
F6B	6	B	Idkroken	Gasterosteus aculeatus	55
F6B	6	B	Idkroken	Gasterosteus aculeatus	56
F6B	6	B	Idkroken	Gasterosteus aculeatus	64
F6B	6	B	Idkroken	Gasterosteus aculeatus	68
F6B	6	B	Idkroken	Gasterosteus aculeatus	62
F6B	6	B	Idkroken	Gasterosteus aculeatus	57
F6B	6	B	Idkroken	Gasterosteus aculeatus	67
F6B	6	B	Idkroken	Gasterosteus aculeatus	63
F6B	6	B	Idkroken	Gasterosteus aculeatus	63
F6B	6	B	Idkroken	Gasterosteus aculeatus	64
F6B	6	B	Idkroken	Gasterosteus aculeatus	64
F6B	6	B	Idkroken	Gasterosteus aculeatus	66
F6B	6	B	Idkroken	Gasterosteus aculeatus	57
F6B	6	B	Idkroken	Gasterosteus aculeatus	57
F6B	6	B	Idkroken	Gasterosteus aculeatus	63
F6B	6	B	Idkroken	Gasterosteus aculeatus	66
F6B	6	B	Idkroken	Gasterosteus aculeatus	59
F6B	6	B	Idkroken	Gasterosteus aculeatus	58
F6B	6	B	Idkroken	Gasterosteus aculeatus	60
F6B	6	B	Idkroken	Gasterosteus aculeatus	60
F6B	6	B	Idkroken	Gasterosteus aculeatus	64
F6B	6	B	Idkroken	Gasterosteus aculeatus	66
F6B	6	B	Idkroken	Gasterosteus aculeatus	62
F6B	6	B	Idkroken	Gasterosteus aculeatus	71
F6B	6	B	Idkroken	Gasterosteus aculeatus	64
F6B	6	B	Idkroken	Gasterosteus aculeatus	56
F6B	6	B	Idkroken	Gasterosteus aculeatus	57
F6B	6	B	Idkroken	Gasterosteus aculeatus	55
F6B	6	B	Idkroken	Gasterosteus aculeatus	65
F6B	6	B	Idkroken	Gasterosteus aculeatus	59
F6B	6	B	Idkroken	Gasterosteus aculeatus	58
F6B	6	B	Idkroken	Gasterosteus aculeatus	63
F6B	6	B	Idkroken	Gasterosteus aculeatus	61
F6B	6	B	Idkroken	Gasterosteus aculeatus	62
F6D	6	D	Bockholmen	Gasterosteus aculeatus	65
F6D	6	D	Bockholmen	Gasterosteus aculeatus	62
F6D	6	D	Bockholmen	Gasterosteus aculeatus	64
F6D	6	D	Bockholmen	Gasterosteus aculeatus	65
F6D	6	D	Bockholmen	Gasterosteus aculeatus	66
F6D	6	D	Bockholmen	Gasterosteus aculeatus	57
F6D	6	D	Bockholmen	Gasterosteus aculeatus	66
F6D	6	D	Bockholmen	Gasterosteus aculeatus	67
F6D	6	D	Bockholmen	Gasterosteus aculeatus	58
F6D	6	D	Bockholmen	Gasterosteus aculeatus	64
F6D	6	D	Bockholmen	Gasterosteus aculeatus	55
F6D	6	D	Bockholmen	Gasterosteus aculeatus	57
F6D	6	D	Bockholmen	Gasterosteus aculeatus	58
F6D	6	D	Bockholmen	Gasterosteus aculeatus	68
F6D	6	D	Bockholmen	Gasterosteus aculeatus	55
F6D	6	D	Bockholmen	Gasterosteus aculeatus	56
F6D	6	D	Bockholmen	Gasterosteus aculeatus	57
F6D	6	D	Bockholmen	Gasterosteus aculeatus	62
F6D	6	D	Bockholmen	Gasterosteus aculeatus	58
F6D	6	D	Bockholmen	Gasterosteus aculeatus	53
F6D	6	D	Bockholmen	Gasterosteus aculeatus	58
F6D	6	D	Bockholmen	Gasterosteus aculeatus	58
F6D	6	D	Bockholmen	Gasterosteus aculeatus	58
F6D	6	D	Bockholmen	Gasterosteus aculeatus	57
F6D	6	D	Bockholmen	Gasterosteus aculeatus	63
F6D	6	D	Bockholmen	Gasterosteus aculeatus	52
F6D	6	D	Bockholmen	Gasterosteus aculeatus	55
F6D	6	D	Bockholmen	Gasterosteus aculeatus	60
F6D	6	D	Bockholmen	Gasterosteus aculeatus	54
F6D	6	D	Bockholmen	Gasterosteus aculeatus	67
F6C	6	C	Labviken	Gasterosteus aculeatus	62
F6C	6	C	Labviken	Gasterosteus aculeatus	66
F6C	6	C	Labviken	Gasterosteus aculeatus	57
F6C	6	C	Labviken	Gasterosteus aculeatus	63
F6C	6	C	Labviken	Gasterosteus aculeatus	52
F6C	6	C	Labviken	Gasterosteus aculeatus	57
F6C	6	C	Labviken	Gasterosteus aculeatus	56
F6C	6	C	Labviken	Gasterosteus aculeatus	60
F6C	6	C	Labviken	Gasterosteus aculeatus	54
F6C	6	C	Labviken	Gasterosteus aculeatus	58
F6C	6	C	Labviken	Gasterosteus aculeatus	62
F6C	6	C	Labviken	Gasterosteus aculeatus	60
F6C	6	C	Labviken	Gasterosteus aculeatus	55
F6C	6	C	Labviken	Gasterosteus aculeatus	55
F6C	6	C	Labviken	Gasterosteus aculeatus	56
F6C	6	C	Labviken	Gasterosteus aculeatus	60
F6C	6	C	Labviken	Gasterosteus aculeatus	57
F6C	6	C	Labviken	Gasterosteus aculeatus	64
F6C	6	C	Labviken	Gasterosteus aculeatus	61
F6C	6	C	Labviken	Gasterosteus aculeatus	48
F6C	6	C	Labviken	Gasterosteus aculeatus	60
F7C	7	C	Labviken	Gasterosteus aculeatus	60
F7C	7	C	Labviken	Gasterosteus aculeatus	55
F7C	7	C	Labviken	Gasterosteus aculeatus	56
F7C	7	C	Labviken	Gasterosteus aculeatus	56
F7C	7	C	Labviken	Gasterosteus aculeatus	63
F7C	7	C	Labviken	Gasterosteus aculeatus	63
F7C	7	C	Labviken	Gasterosteus aculeatus	66
F7C	7	C	Labviken	Gasterosteus aculeatus	62
F7C	7	C	Labviken	Gasterosteus aculeatus	63
F7C	7	C	Labviken	Gasterosteus aculeatus	64
F7C	7	C	Labviken	Gasterosteus aculeatus	62
F7C	7	C	Labviken	Gasterosteus aculeatus	62
F7C	7	C	Labviken	Gasterosteus aculeatus	60
F7B	7	B	Idkroken	Gasterosteus aculeatus	63
F7B	7	B	Idkroken	Gasterosteus aculeatus	64
F7B	7	B	Idkroken	Gasterosteus aculeatus	70
F7B	7	B	Idkroken	Gasterosteus aculeatus	60
F7B	7	B	Idkroken	Gasterosteus aculeatus	67
F7B	7	B	Idkroken	Gasterosteus aculeatus	57
F7B	7	B	Idkroken	Gasterosteus aculeatus	68
F7B	7	B	Idkroken	Gasterosteus aculeatus	62
F7B	7	B	Idkroken	Gasterosteus aculeatus	57
F7B	7	B	Idkroken	Gasterosteus aculeatus	64
F7B	7	B	Idkroken	Gasterosteus aculeatus	61
F7B	7	B	Idkroken	Gasterosteus aculeatus	63
F7B	7	B	Idkroken	Gasterosteus aculeatus	50
F7B	7	B	Idkroken	Gasterosteus aculeatus	71
F7B	7	B	Idkroken	Gasterosteus aculeatus	65
F7B	7	B	Idkroken	Gasterosteus aculeatus	63
F7B	7	B	Idkroken	Gasterosteus aculeatus	62
F7B	7	B	Idkroken	Gasterosteus aculeatus	68
F7B	7	B	Idkroken	Gasterosteus aculeatus	61
F7B	7	B	Idkroken	Gasterosteus aculeatus	70
F7B	7	B	Idkroken	Gasterosteus aculeatus	63
F7B	7	B	Idkroken	Gasterosteus aculeatus	62
F7B	7	B	Idkroken	Gasterosteus aculeatus	64
F7B	7	B	Idkroken	Gasterosteus aculeatus	67
F7B	7	B	Idkroken	Gasterosteus aculeatus	63
F7B	7	B	Idkroken	Gasterosteus aculeatus	57
F7B	7	B	Idkroken	Gasterosteus aculeatus	65
F7B	7	B	Idkroken	Gasterosteus aculeatus	60
F7B	7	B	Idkroken	Gasterosteus aculeatus	67
F7B	7	B	Idkroken	Gasterosteus aculeatus	50
F7B	7	B	Idkroken	Gasterosteus aculeatus	64
F7B	7	B	Idkroken	Gasterosteus aculeatus	57
F7B	7	B	Idkroken	Gasterosteus aculeatus	62
F7B	7	B	Idkroken	Gasterosteus aculeatus	68
F7B	7	B	Idkroken	Gasterosteus aculeatus	64
F7B	7	B	Idkroken	Gasterosteus aculeatus	65
F7B	7	B	Idkroken	Gasterosteus aculeatus	61
F7B	7	B	Idkroken	Gasterosteus aculeatus	60
F7B	7	B	Idkroken	Gasterosteus aculeatus	57
F7B	7	B	Idkroken	Gasterosteus aculeatus	60
F7B	7	B	Idkroken	Gasterosteus aculeatus	58
F4C	4	C	Labviken	Gasterosteus aculeatus	72
F4C	4	C	Labviken	Gasterosteus aculeatus	67
F4C	4	C	Labviken	Gasterosteus aculeatus	66
F4C	4	C	Labviken	Gasterosteus aculeatus	59
F4C	4	C	Labviken	Gasterosteus aculeatus	57
F4C	4	C	Labviken	Gasterosteus aculeatus	65
F4C	4	C	Labviken	Gasterosteus aculeatus	64
F4C	4	C	Labviken	Gasterosteus aculeatus	63
F4A	4	A	Askötorp	Gasterosteus aculeatus	65
F4A	4	A	Askötorp	Gasterosteus aculeatus	62
F4A	4	A	Askötorp	Gasterosteus aculeatus	68
F4A	4	A	Askötorp	Gasterosteus aculeatus	64
F4A	4	A	Askötorp	Gasterosteus aculeatus	63
F4A	4	A	Askötorp	Gasterosteus aculeatus	63
F4A	4	A	Askötorp	Gasterosteus aculeatus	68
F4A	4	A	Askötorp	Gasterosteus aculeatus	65
F4A	4	A	Askötorp	Gasterosteus aculeatus	59
F4A	4	A	Askötorp	Gasterosteus aculeatus	59
F4A	4	A	Askötorp	Gasterosteus aculeatus	62
F4A	4	A	Askötorp	Gasterosteus aculeatus	65
F4A	4	A	Askötorp	Gasterosteus aculeatus	54
F4A	4	A	Askötorp	Gasterosteus aculeatus	56
F4B	4	B	Idkroken	Gasterosteus aculeatus	66
F4B	4	B	Idkroken	Gasterosteus aculeatus	60
F4B	4	B	Idkroken	Gasterosteus aculeatus	65
F4B	4	B	Idkroken	Gasterosteus aculeatus	66
F4B	4	B	Idkroken	Gasterosteus aculeatus	65
F4B	4	B	Idkroken	Gasterosteus aculeatus	62
F4B	4	B	Idkroken	Gasterosteus aculeatus	63
F4B	4	B	Idkroken	Gasterosteus aculeatus	58
F4B	4	B	Idkroken	Gasterosteus aculeatus	62
F4B	4	B	Idkroken	Gasterosteus aculeatus	57
F4B	4	B	Idkroken	Gasterosteus aculeatus	64
F4B	4	B	Idkroken	Gasterosteus aculeatus	67
F4B	4	B	Idkroken	Gasterosteus aculeatus	62
F4B	4	B	Idkroken	Gasterosteus aculeatus	62
F4B	4	B	Idkroken	Gasterosteus aculeatus	61
F4B	4	B	Idkroken	Gasterosteus aculeatus	64
F4B	4	B	Idkroken	Gasterosteus aculeatus	64
F4B	4	B	Idkroken	Gasterosteus aculeatus	63
F4B	4	B	Idkroken	Gasterosteus aculeatus	63
F4B	4	B	Idkroken	Gasterosteus aculeatus	60
F4B	4	B	Idkroken	Gasterosteus aculeatus	63
F4B	4	B	Idkroken	Gasterosteus aculeatus	60
F4B	4	B	Idkroken	Gasterosteus aculeatus	64
F4B	4	B	Idkroken	Gasterosteus aculeatus	59
F4B	4	B	Idkroken	Gasterosteus aculeatus	55
F4B	4	B	Idkroken	Gasterosteus aculeatus	54
F4B	4	B	Idkroken	Gasterosteus aculeatus	50
F4B	4	B	Idkroken	Gasterosteus aculeatus	35
F4D	4	D	Bockholmen	Gasterosteus aculeatus	59
F4D	4	D	Bockholmen	Gasterosteus aculeatus	61
F4D	4	D	Bockholmen	Gasterosteus aculeatus	59
F4D	4	D	Bockholmen	Gasterosteus aculeatus	63
F4D	4	D	Bockholmen	Gasterosteus aculeatus	61
F4D	4	D	Bockholmen	Gasterosteus aculeatus	62
F4D	4	D	Bockholmen	Gasterosteus aculeatus	57
F4D	4	D	Bockholmen	Gasterosteus aculeatus	62
F4D	4	D	Bockholmen	Gasterosteus aculeatus	63
F4D	4	D	Bockholmen	Gasterosteus aculeatus	60
F4D	4	D	Bockholmen	Gasterosteus aculeatus	60
F4D	4	D	Bockholmen	Gasterosteus aculeatus	62
F4D	4	D	Bockholmen	Gasterosteus aculeatus	56
F4D	4	D	Bockholmen	Gasterosteus aculeatus	61
F4D	4	D	Bockholmen	Gasterosteus aculeatus	58
F4D	4	D	Bockholmen	Gasterosteus aculeatus	55
F4D	4	D	Bockholmen	Gasterosteus aculeatus	42
F4D	4	D	Bockholmen	Gasterosteus aculeatus	62
F4D	4	D	Bockholmen	Gasterosteus aculeatus	57
F4D	4	D	Bockholmen	Gasterosteus aculeatus	60
F4D	4	D	Bockholmen	Gasterosteus aculeatus	61
3FA	3	A	Askötorp	Gasterosteus aculeatus	62
3FA	3	A	Askötorp	Gasterosteus aculeatus	70
3FA	3	A	Askötorp	Gasterosteus aculeatus	64
3FA	3	A	Askötorp	Gasterosteus aculeatus	67
3FA	3	A	Askötorp	Gasterosteus aculeatus	65
3FB	3	B	Idkroken	Gasterosteus aculeatus	63
3FB	3	B	Idkroken	Gasterosteus aculeatus	62
3FB	3	B	Idkroken	Gasterosteus aculeatus	62
3FB	3	B	Idkroken	Gasterosteus aculeatus	68
3FB	3	B	Idkroken	Gasterosteus aculeatus	60
3FB	3	B	Idkroken	Gasterosteus aculeatus	58
3FB	3	B	Idkroken	Gasterosteus aculeatus	60
3FB	3	B	Idkroken	Gasterosteus aculeatus	55
3FC	3	C	Labviken	Gasterosteus aculeatus	66
3FC	3	C	Labviken	Gasterosteus aculeatus	67
3FC	3	C	Labviken	Gasterosteus aculeatus	62
3FC	3	C	Labviken	Gasterosteus aculeatus	67
3FC	3	C	Labviken	Gasterosteus aculeatus	53
3FC	3	C	Labviken	Gasterosteus aculeatus	63
3FC	3	C	Labviken	Gasterosteus aculeatus	59
3FC	3	C	Labviken	Gasterosteus aculeatus	62
3FC	3	C	Labviken	Gasterosteus aculeatus	41
3FD	3	D	Bockholmen	Gasterosteus aculeatus	65
3FD	3	D	Bockholmen	Gasterosteus aculeatus	67
3FD	3	D	Bockholmen	Gasterosteus aculeatus	64
3FD	3	D	Bockholmen	Gasterosteus aculeatus	65
3FD	3	D	Bockholmen	Gasterosteus aculeatus	61
3FD	3	D	Bockholmen	Gasterosteus aculeatus	61
3FD	3	D	Bockholmen	Gasterosteus aculeatus	65
3FD	3	D	Bockholmen	Gasterosteus aculeatus	58
3FD	3	D	Bockholmen	Gasterosteus aculeatus	58
3FD	3	D	Bockholmen	Gasterosteus aculeatus	59
3FD	3	D	Bockholmen	Gasterosteus aculeatus	66
3FD	3	D	Bockholmen	Gasterosteus aculeatus	58
3FD	3	D	Bockholmen	Gasterosteus aculeatus	59
3FD	3	D	Bockholmen	Gasterosteus aculeatus	61
3FD	3	D	Bockholmen	Gasterosteus aculeatus	63
3FD	3	D	Bockholmen	Gasterosteus aculeatus	48
3FD	3	D	Bockholmen	Gasterosteus aculeatus	55
3FD	3	D	Bockholmen	Gasterosteus aculeatus	55
3FD	3	D	Bockholmen	Gasterosteus aculeatus	63
3FD	3	D	Bockholmen	Gasterosteus aculeatus	54
2FA	2	A	Askötorp	Gasterosteus aculeatus	63
2FA	2	A	Askötorp	Gasterosteus aculeatus	61
2FA	2	A	Askötorp	Gasterosteus aculeatus	64
2FA	2	A	Askötorp	Gasterosteus aculeatus	55
2FA	2	A	Askötorp	Gasterosteus aculeatus	43
2FA	2	A	Askötorp	Gasterosteus aculeatus	57
2FA	2	A	Askötorp	Gasterosteus aculeatus	48
2FA	2	A	Askötorp	Gasterosteus aculeatus	64
2FB	2	B	Idkroken	Gasterosteus aculeatus	66
2FB	2	B	Idkroken	Gasterosteus aculeatus	63
2FB	2	B	Idkroken	Gasterosteus aculeatus	60
2FB	2	B	Idkroken	Gasterosteus aculeatus	64
2FB	2	B	Idkroken	Gasterosteus aculeatus	64
2FB	2	B	Idkroken	Gasterosteus aculeatus	53
2FB	2	B	Idkroken	Gasterosteus aculeatus	63
2FD	2	D	Bockholmen	Gasterosteus aculeatus	62
2FD	2	D	Bockholmen	Gasterosteus aculeatus	60
2FD	2	D	Bockholmen	Gasterosteus aculeatus	59
2FD	2	D	Bockholmen	Gasterosteus aculeatus	65
2FD	2	D	Bockholmen	Gasterosteus aculeatus	58
2FD	2	D	Bockholmen	Gasterosteus aculeatus	60
2FD	2	D	Bockholmen	Gasterosteus aculeatus	58
2FD	2	D	Bockholmen	Gasterosteus aculeatus	47
2FD	2	D	Bockholmen	Gasterosteus aculeatus	59
